# 5-methylcytosine modification by *Plasmodium* NSUN2 stabilizes mRNA and mediates the development of gametocytes

**DOI:** 10.1101/2021.06.06.447275

**Authors:** Meng Liu, Gangqiang Guo, Pengge Qian, Jianbing Mu, Binbin Lu, Xiaoqin He, Xiaomin Shang, Guang Yang, Shijun Shen, Wenju Liu, Liping Wang, Liang Gu, Quankai Mu, Xinyu Yu, Yuemeng Zhao, Richard Culleton, Jun Cao, Lubin Jiang, Thomas E. Wellems, Jing Yuan, Cizhong Jiang, Qingfeng Zhang

**Affiliations:** Key Laboratory of Spine and Spinal Cord Injury Repair and Regeneration of Ministry of Education, Orthopaedic Department of Tongji Hospital, Shanghai Key Laboratory of Signaling and Disease Research, School of Life Sciences and Technology, Tongji University, Shanghai 200065, China; Unit of Molecular Parasitology, Research Center for Translational Medicine, East Hospital, Tongji University School of Medicine, Shanghai 200120, China; State Key Laboratory of Cellular Stress Biology, Innovation Center for Cell Signaling Network, School of Life Sciences, Xiamen University, Xiamen, Fujian, China; Laboratory of Malaria and Vector Research, National Institute of Allergy and Infectious Diseases, National Institutes of Health, Rockville, MD 20892-8132, USA; National Health Commission Key Laboratory of Parasitic Disease Control and Prevention, Jiangsu Provincial Key Laboratory on Parasite and Vector Control Technology, Jiangsu Institute of Parasitic Diseases, Wuxi, 214064, China; Department of Immunogenetics, Institute of Tropical Medicine (NEKKEN), Nagasaki University, 1-12-4 Sakamoto, Nagasaki 852-8523, Japan; Unit of Human Parasite Molecular and Cell Biology, Key Laboratory of Molecular Virology and Immunology, Institut Pasteur of Shanghai, University of Chinese Academy of Sciences, Chinese Academy of Sciences, Shanghai 200031, China; Division of Molecular Parasitology, Proteo-Science Centre, Ehime University, Matsuyama, Ehime 790-8577, Japan; Department of Protozoology, Institute of Tropical Medicine, Nagasaki University, Nagasaki, Japan

**Author notes:** These authors contributed equally to this work (Meng Liu, Gangqiang Guo, Pengge Qian, Jianbing Mu).

**Keywords:** RNA methyltransferase, gene knock-out, gametocytogenesis, epitranscriptomic modifications, m^5^C transcript profiles, RNA bisulfite sequencing

## Abstract

5-methylcytosine (m^5^C) is an important epitranscriptomic modification involved in mRNA stability and translation efficiency in various biological processes. However, it remains unclear if m^5^C modification contributes to the dynamic regulation of the transcriptome during the developmental cycles of *Plasmodium* parasites. Here, we characterize the landscape of m^5^C mRNA modifications at single nucleotide resolution in the asexual replication stages and gametocyte sexual stages of rodent (*P. yoelii*) and human (*P. falciparum*) malaria parasites. While different representations of m^5^C-modified mRNAs are associated with the different stages, the abundance of the m^5^C marker is strikingly enhanced in the transcriptomes of gametocytes. Our results show that m^5^C modifications confer stability to the *Plasmodium* transcripts and that a *Plasmodium* ortholog of NSUN2 is a major mRNA m^5^C methyltransferase in malaria parasites. Upon knock-out of *P. yoelii nsun2* (*pynsun2*), marked reductions of m^5^C modification were observed in a panel of gametocytogenesis-associated transcripts. These reductions correlated with impaired gametocyte production in rodent and human malaria parasites. Restoration of the *nsun2* gene in the knock-out parasites rescued the gametocyte production phenotype as well as m^5^C modification of the gametocytogenesis-associated transcripts. Together with the mRNA m^5^C profiles for two species of *Plasmodium*, our findings demonstrate a major role for NSUN2-mediated m^5^C modifications in mRNA transcript stability and sexual differentiation in malaria parasites.

**Significance:** Modifications of RNA including methylations of cytosine (m^5^C) and adenosine (m^6^A) have important roles in RNA metabolism, cellular responses to stress, and biological processes of differentiation and development. Here, we report on the profiles of m^5^C mRNA modifications in malaria parasites that infect rodents (*Plasmodium yoelii*) and humans (*Plasmodium falciparum*). These parasites have genes that encode homologs of human and plant NSUN2 methyltransferases (m^5^C “writers”). We show that one of these homologs, termed PyNSUN2, stabilizes mRNA transcripts in *P. yoelii* and mediates m^5^C-associated development of the parasite sexual stages (gametocytes). Further research on m^5^C and other epitranscriptomic modifications may yield new insights into molecular pathways of gametocyte development and mosquito infectivity that can be exploited to interrupt malaria transmission.
