## Supplementary material for "5-methylcytosine modification by *Plasmodium* NSUN2 stabilizes mRNA and mediates the development of gametocytes": Stables and figures: sTable1_BisRNA-seq_maping_summary.xlsx

### Sheet: Sheet1
Summary RNA-BisSeq mapping results from schizonts and gametocytes of P. yoelii and P. falciparum
P.falciparum NF54
samples	valid reads(M)	mapping rate	conversion rate
Pf.S rep1	15.1576	0.2546	0.9798
Pf.S rep2	15.451	0.2926	0.9808
Pf.GIII rep1	16.7642	0.2031	0.9775
Pf.GIII rep2	16.501	0.2345	0.9776
Pf.GIV rep1	9.00018	0.1526	0.9457
Pf.GIV rep2	18.0683	0.3281	0.9778
Pf.GV rep1	18.542	0.2318	0.9791
Pf.GV rep2	8.55484	0.1669	0.9689
P.yoelii 17xnl
samples	valid reads(M)	mapping rate	conversion rate
Py.S rep1	7.65604	0.1242	0.9593
Py.S rep2	9.93198	0.0984	0.9398
Py.S KO rep1	19.2138	0.2359	0.9603
Py.S KO rep2	10.7206	0.1479	0.9532
Py.G rep1	10.2529	0.1669	0.9529
Py.G rep2	19.0912	0.2968	0.9452

### Sheet: Sheet2
Statistics of m5c sites per transcript from schizonts and gametocytes of P. yoelii and P. falciparum
P. falciparum						P.yoelii
m5c.number.per.transcript	proportion(%)					m5c.per.transcript	proportion(%)
	Pf.S	Pf.GIII	Pf.GIV	Pf.GV			Py.S	Py.G
1	46.8182	32.9384	29.9107	39.2694		1	2.08729	5.65327
2	26.3636	26.3033	24.1071	22.8311		2	2.08729	5.65327
3	15.4545	15.6398	19.1964	13.9269		3	3.98482	5.15075
4	5	9.71564	11.6071	9.36073		4	1.70778	4.8995
5	1.81818	4.02844	4.46429	4.56621		5	4.74383	5.52764
6	1.36364	4.02844	3.57143	2.73973		6	4.93359	3.51759
7	0.454545	2.60664	0.892857	1.82648		7	2.65655	2.88945
8	0.454545	1.65877	0.446429	2.51142		8	3.03605	2.38693
9	0	0.947867	2.67857	1.36986		9	2.27704	3.26633
10	0.909091	0.236967	0	0.228311		10	2.8463	3.1407
11	0	0.7109	0	0.456621		11	3.60531	3.01508
12	0	0	0.446429	0.228311		12	2.65655	2.76382
13	0.454545	0	0.446429	0		13	1.32827	2.51256
15	0.909091	0.236967	0.446429	0.228311		14	4.17457	3.26633
17	0	0.236967	0	0.228311		15	3.98482	1.38191
19	0	0.473934	0	0		16	2.65655	2.26131
20	0	0	0	0.228311		17	2.46679	2.01005
21	0	0	0.446429	0		18	2.8463	2.13568
22	0	0	0.446429	0		19	2.08729	1.88442
24	0	0	0.446429	0		20	3.60531	2.01005
28	0	0	0.446429	0		21	2.8463	1.13065
34	0	0.236967	0	0		22	0.948767	1.50754
						23	1.70778	1.88442
						24	2.27704	1.50754
						25	2.27704	1.50754
						26	1.70778	1.00503
						27	0.759013	1.00503
						28	1.70778	1.50754
						29	1.70778	1.25628
						30	0.379507	1.13065
						31	0.56926	0.376884
						32	1.32827	1.25628
						33	0.948767	0.251256
						34	0.56926	0.502513
						35	1.13852	0.879397
						36	0.56926	1.13065
						37	0.948767	0.879397
						38	0.948767	0.753769
						39	2.46679	0.376884
						40	1.51803	0.251256
						41	1.32827	0.753769
						42	0.948767	0.125628
						43	0.56926	0.502513
						44	0	0.502513
						45	0.56926	0.753769
						46	0.56926	0.502513
						47	0.56926	0.502513
						48	0.189753	0.376884
						49	0.56926	0.502513
						50	0.189753	0.376884
						51	0.56926	0.628141
						52	0.56926	0.125628
						54	0.56926	0.502513
						55	0.189753	0.125628
						56	0.379507	0.376884
						57	0	0.502513
						58	0	0.251256
						59	0.189753	0
						60	0.759013	0.376884
						61	0.56926	0.251256
						62	0.189753	0.125628
						63	0	0.125628
						64	0.379507	0.125628
						65	0	0.376884
						66	0	0.251256
						67	0.379507	0
						68	0.189753	0.125628
						70	0.189753	0.125628
						72	0.189753	0.125628
						73	0	0.251256
						75	0.189753	0.502513
						76	0.379507	0.125628
						77	0	0.125628
						78	0.189753	0.251256
						79	0	0.376884
						81	0	0.251256
						82	0	0.125628
						85	0.189753	0
						88	0.189753	0
						89	0	0.125628
						91	0	0.376884
						93	0.189753	0.251256
						97	0.189753	0
						98	0	0.125628
						101	0.189753	0
						110	0	0.376884
						112	0	0.125628
						117	0	0.125628
						119	0	0.125628
						121	0.189753	0
						129	0.189753	0
						139	0	0.125628
						145	0	0.125628
						152	0	0.125628
						190	0	0.125628
						195	0	0.125628
						201	0	0.125628
						320	0	0.125628
						336	0	0.125628
						339	0	0.125628
						341	0	0.125628
						570	0	0.125628
						630	0	0.125628
