## Supplementary material for "5-methylcytosine modification by *Plasmodium* NSUN2 stabilizes mRNA and mediates the development of gametocytes": Stables and figures: sTable4_halflifeG.xlsx

### Sheet: Sheet 1
Individual half-lives of transcripts in P. yoelii gametocyte stages
Gene-ID	Half-lives (h)
PY17X_0101221	0.631808
PY17X_0101241	0.64731
PY17X_0101800	0.479022
PY17X_0102000	0.453758
PY17X_0102300	1.05129
PY17X_0102500	0.649643
PY17X_0102600	0.413852
PY17X_0102700	0.724367
PY17X_0102800	0.377163
PY17X_0102900	0.502245
PY17X_0104100	0.652298
PY17X_0104400	0.47124
PY17X_0104500	0.47587
PY17X_0105100	0.754309
PY17X_0105300	1.05685
PY17X_0105400	0.608936
PY17X_0105600	0.694871
PY17X_0106500	0.871541
PY17X_0106700	0.570109
PY17X_0106800	0.95978
PY17X_0106900	0.652989
PY17X_0107500	0.716759
PY17X_0107700	0.843856
PY17X_0108400	0.624975
PY17X_0108500	0.478779
PY17X_0108700	0.689208
PY17X_0108900	0.829622
PY17X_0109000	0.469223
PY17X_0109100	0.472041
PY17X_0109500	0.74131
PY17X_0109600	0.828768
PY17X_0110000	0.388134
PY17X_0110500	1.33414
PY17X_0110800	0.643684
PY17X_0111100	0.444894
PY17X_0111200	0.60942
PY17X_0111300	0.448343
PY17X_0111600	1.66232
PY17X_0111700	0.523141
PY17X_0112000	0.764429
PY17X_0112200	1.00777
PY17X_0112600	0.38308
PY17X_0113000	1.04174
PY17X_0113200	0.746754
PY17X_0113300	0.646879
PY17X_0113400	0.467297
PY17X_0113500	0.463429
PY17X_0113600	0.613435
PY17X_0113700	0.414989
PY17X_0113800	0.709945
PY17X_0114400	0.391693
PY17X_0115800	0.508743
PY17X_0115951	1.21475
PY17X_0117600	0.743921
PY17X_0202700	0.766794
PY17X_0203200	0.589823
PY17X_0203400	0.823537
PY17X_0203500	0.47102
PY17X_0203700	0.440804
PY17X_0203800	0.785332
PY17X_0203900	0.942348
PY17X_0204000	0.781547
PY17X_0204200	0.53956
PY17X_0204300	0.671335
PY17X_0204500	0.501798
PY17X_0204700	1.14869
PY17X_0205050	0.683867
PY17X_0205150	0.685695
PY17X_0205200	0.518589
PY17X_0205300	0.565693
PY17X_0205800	0.929623
PY17X_0206000	0.667104
PY17X_0206400	1.06864
PY17X_0206800	1.22609
PY17X_0207000	0.685657
PY17X_0207100	0.473381
PY17X_0207300	0.606176
PY17X_0207500	0.646036
PY17X_0207700	0.632391
PY17X_0207900	0.484713
PY17X_0208000	0.550829
PY17X_0208200	0.693582
PY17X_0208400	0.574209
PY17X_0208700	0.349817
PY17X_0208900	0.659145
PY17X_0209100	0.667916
PY17X_0209200	0.58753
PY17X_0209300	0.659513
PY17X_0209500	0.56033
PY17X_0209600	0.63023
PY17X_0209700	0.327625
PY17X_0209900	0.43361
PY17X_0210000	0.711421
PY17X_0210300	0.51951
PY17X_0210600	0.631159
PY17X_0210800	0.636019
PY17X_0211200	0.637621
PY17X_0211300	0.557379
PY17X_0211600	0.885289
PY17X_0211900	0.469884
PY17X_0212300	0.447545
PY17X_0212400	0.68387
PY17X_0212500	0.390538
PY17X_0212700	1.10419
PY17X_0212900	1.16521
PY17X_0213000	0.361061
PY17X_0213300	0.583951
PY17X_0213400	0.471954
PY17X_0213500	1.33372
PY17X_0213600	0.719574
PY17X_0213700	0.737604
PY17X_0214200	0.564371
PY17X_0214800	0.564708
PY17X_0214900	0.839808
PY17X_0215200	0.495825
PY17X_0215300	0.926277
PY17X_0215600	0.767233
PY17X_0215700	0.867806
PY17X_0215800	0.34581
PY17X_0216200	1.02825
PY17X_0216300	0.803529
PY17X_0216400	0.833124
PY17X_0216500	0.554938
PY17X_0216600	1.13133
PY17X_0217100	0.647458
PY17X_0217551	1.23423
PY17X_0222601	1.52373
PY17X_0223401	0.19077
PY17X_0300081	0.948601
PY17X_0300500	0.642515
PY17X_0301100	0.843467
PY17X_0301400	0.519179
PY17X_0302000	0.770218
PY17X_0302600	0.941051
PY17X_0302800	0.762942
PY17X_0303100	1.44946
PY17X_0303300	0.745797
PY17X_0303600	0.567658
PY17X_0303700	0.523221
PY17X_0303900	0.764493
PY17X_0304400	1.06099
PY17X_0304500	0.729304
PY17X_0304600	0.631273
PY17X_0305000	0.680923
PY17X_0305100	0.80557
PY17X_0305300	1.85524
PY17X_0305500	1.22923
PY17X_0305600	1.09141
PY17X_0305800	0.618615
PY17X_0306600	1.31873
PY17X_0306700	0.884697
PY17X_0306800	0.548961
PY17X_0307100	1.43776
PY17X_0307400	1.10676
PY17X_0307600	2.041
PY17X_0307700	0.71678
PY17X_0307900	0.630545
PY17X_0308100	0.507785
PY17X_0308300	0.315528
PY17X_0308400	1.09642
PY17X_0308600	0.70679
PY17X_0309000	0.881547
PY17X_0309200	1.03055
PY17X_0309500	0.383537
PY17X_0309600	1.0071
PY17X_0309700	0.766202
PY17X_0309800	0.500491
PY17X_0309900	0.564035
PY17X_0310000	0.364858
PY17X_0310100	0.324544
PY17X_0310200	0.976487
PY17X_0310400	0.455397
PY17X_0310500	0.634201
PY17X_0311300	0.703249
PY17X_0311500	0.520263
PY17X_0311700	0.609052
PY17X_0312000	0.495079
PY17X_0312100	0.55173
PY17X_0312300	0.767386
PY17X_0312400	0.932023
PY17X_0312600	0.8051
PY17X_0312800	0.366079
PY17X_0312900	0.446399
PY17X_0313000	0.599879
PY17X_0313300	0.731465
PY17X_0313500	0.469881
PY17X_0313600	0.610877
PY17X_0313700	0.606233
PY17X_0313800	0.551129
PY17X_0314400	0.482708
PY17X_0314700	0.728463
PY17X_0314900	1.52715
PY17X_0315400	1.00279
PY17X_0315700	1.67375
PY17X_0316400	0.638936
PY17X_0316700	0.848996
PY17X_0316800	0.600578
PY17X_0317300	0.584888
PY17X_0317400	1.272
PY17X_0317600	0.705759
PY17X_0318100	0.561848
PY17X_0321001	0.450267
PY17X_0400035	1.57406
PY17X_0400043	0.788468
PY17X_0400091	1.83778
PY17X_0403200	0.374498
PY17X_0403600	0.594952
PY17X_0403900	0.444664
PY17X_0404000	0.644582
PY17X_0404200	0.734228
PY17X_0404300	0.50864
PY17X_0404500	1.31008
PY17X_0404600	0.822754
PY17X_0404800	0.829492
PY17X_0405000	0.589283
PY17X_0405100	0.447428
PY17X_0405200	0.886414
PY17X_0405600	0.930727
PY17X_0405700	0.392589
PY17X_0406000	0.547423
PY17X_0406100	0.839073
PY17X_0406200	0.463086
PY17X_0406400	1.27051
PY17X_0406600	0.721615
PY17X_0406700	0.521984
PY17X_0407000	1.12764
PY17X_0407200	1.24567
PY17X_0407700	1.53122
PY17X_0408000	0.380077
PY17X_0408700	0.540036
PY17X_0409200	0.506693
PY17X_0409500	0.554791
PY17X_0409900	0.420503
PY17X_0410100	0.834311
PY17X_0410200	1.61109
PY17X_0410500	0.471923
PY17X_0410800	0.707491
PY17X_0411000	0.449631
PY17X_0411100	0.58026
PY17X_0411200	0.549574
PY17X_0411300	0.516992
PY17X_0411400	0.669369
PY17X_0411800	0.748457
PY17X_0412000	0.873306
PY17X_0412300	0.750497
PY17X_0412700	0.854169
PY17X_0413000	0.391474
PY17X_0413300	1.23928
PY17X_0414300	0.571841
PY17X_0414600	0.594397
PY17X_0414700	0.43808
PY17X_0414800	0.369637
PY17X_0415000	0.415172
PY17X_0415100	0.502529
PY17X_0415400	1.10763
PY17X_0416100	0.630062
PY17X_0416300	0.9042
PY17X_0416600	0.963108
PY17X_0416800	0.590998
PY17X_0417000	0.916067
PY17X_0417100	0.668651
PY17X_0417400	1.11567
PY17X_0417800	1.20089
PY17X_0417900	0.586729
PY17X_0418300	0.593537
PY17X_0418600	0.678304
PY17X_0418700	0.468363
PY17X_0419100	0.311917
PY17X_0419200	0.725745
PY17X_0419300	0.768068
PY17X_0419400	0.999702
PY17X_0419500	0.564455
PY17X_0419600	0.32583
PY17X_0419700	0.400206
PY17X_0420300	1.52907
PY17X_0420500	1.44572
PY17X_0420700	0.272282
PY17X_0420800	0.475755
PY17X_0420900	0.434041
PY17X_0421100	0.979296
PY17X_0421300	0.405273
PY17X_0421600	0.544866
PY17X_0421700	0.490305
PY17X_0500021	0.421929
PY17X_0500031	0.428611
PY17X_0500087	1.26717
PY17X_0500137	0.755351
PY17X_0501800	1.03659
PY17X_0501900	0.395465
PY17X_0502100	1.01961
PY17X_0502300	0.973431
PY17X_0502500	0.660231
PY17X_0502800	0.781998
PY17X_0502900	0.419636
PY17X_0503200	0.547649
PY17X_0503300	0.54916
PY17X_0503400	0.625188
PY17X_0504000	0.583653
PY17X_0504300	0.669972
PY17X_0504700	0.985794
PY17X_0505200	0.515731
PY17X_0506000	0.690304
PY17X_0506200	0.855629
PY17X_0506500	0.743326
PY17X_0506700	0.588621
PY17X_0506800	0.462903
PY17X_0507000	0.612349
PY17X_0507300	0.484334
PY17X_0507400	1.29369
PY17X_0507500	0.38597
PY17X_0507600	0.843385
PY17X_0507800	1.2031
PY17X_0508100	0.570747
PY17X_0508200	1.46614
PY17X_0508400	1.37199
PY17X_0508500	0.491533
PY17X_0509000	0.475604
PY17X_0509200	0.529853
PY17X_0509500	0.956119
PY17X_0509800	1.05482
PY17X_0510000	0.870588
PY17X_0510100	0.969533
PY17X_0510200	1.18155
PY17X_0510500	0.548391
PY17X_0510600	0.499349
PY17X_0510700	0.871497
PY17X_0511000	0.959009
PY17X_0512000	0.905307
PY17X_0513000	1.03243
PY17X_0513900	0.53917
PY17X_0514000	1.25596
PY17X_0514400	0.566874
PY17X_0514500	0.579955
PY17X_0514800	0.538329
PY17X_0515200	0.573747
PY17X_0515300	0.366052
PY17X_0515500	0.860817
PY17X_0516200	0.875845
PY17X_0516300	1.04563
PY17X_0516500	0.410848
PY17X_0516600	0.554095
PY17X_0516800	0.860068
PY17X_0516900	0.413867
PY17X_0517000	0.501877
PY17X_0517300	1.15372
PY17X_0517400	0.546076
PY17X_0517600	0.949028
PY17X_0517700	0.931572
PY17X_0517800	0.359781
PY17X_0517900	0.820471
PY17X_0518000	0.396985
PY17X_0518100	1.22309
PY17X_0518300	0.83874
PY17X_0518400	0.422602
PY17X_0518500	0.520353
PY17X_0518600	0.507968
PY17X_0518800	0.715184
PY17X_0518900	0.74357
PY17X_0519500	0.591198
PY17X_0519700	0.486137
PY17X_0519800	0.505884
PY17X_0520200	0.887986
PY17X_0520300	0.553468
PY17X_0520400	1.2338
PY17X_0521000	0.532205
PY17X_0521100	0.3995
PY17X_0521300	0.850031
PY17X_0521400	0.308754
PY17X_0521500	0.763101
PY17X_0521900	0.332016
PY17X_0522100	0.379132
PY17X_0522300	1.22986
PY17X_0522600	1.10413
PY17X_0523100	0.627344
PY17X_0523200	1.21976
PY17X_0524100	2.78927
PY17X_0524300	0.683369
PY17X_0524500	0.410867
PY17X_0524700	0.636573
PY17X_0525200	0.348267
PY17X_0525400	0.314321
PY17X_0525500	0.396636
PY17X_0525600	0.708553
PY17X_0525700	0.785184
PY17X_0525800	0.522351
PY17X_0525900	0.610377
PY17X_0526000	0.404786
PY17X_0526100	0.601923
PY17X_0526400	0.534967
PY17X_0526500	0.428424
PY17X_0527901	1.12584
PY17X_0528601	1.99893
PY17X_0600071	1.49725
PY17X_0600241	1.37586
PY17X_0600261	0.549806
PY17X_0602900	0.500669
PY17X_0603600	1.49273
PY17X_0603700	0.956282
PY17X_0604400	1.19563
PY17X_0604500	0.649325
PY17X_0604700	1.05024
PY17X_0604800	0.580757
PY17X_0604900	0.511939
PY17X_0605100	1.23572
PY17X_0605700	1.30519
PY17X_0605900	0.411019
PY17X_0606200	0.888616
PY17X_0606300	0.605437
PY17X_0606400	0.529611
PY17X_0606500	0.510955
PY17X_0606600	0.408178
PY17X_0606651	0.465854
PY17X_0606900	0.69217
PY17X_0607000	0.639902
PY17X_0607100	0.676041
PY17X_0607300	0.733127
PY17X_0607500	0.319051
PY17X_0607700	0.546621
PY17X_0607800	0.774168
PY17X_0607900	0.332528
PY17X_0608200	0.53835
PY17X_0609100	0.591042
PY17X_0609900	0.596143
PY17X_0610300	0.729089
PY17X_0610500	1.06435
PY17X_0610700	0.388217
PY17X_0611000	0.542309
PY17X_0611400	0.597927
PY17X_0611900	0.722278
PY17X_0612200	0.368365
PY17X_0612400	0.624296
PY17X_0612700	0.786473
PY17X_0613000	0.515605
PY17X_0613100	0.676239
PY17X_0613200	0.926204
PY17X_0613300	0.693853
PY17X_0613600	0.430666
PY17X_0613800	0.659914
PY17X_0613900	0.668484
PY17X_0614000	0.754169
PY17X_0614200	0.680749
PY17X_0614300	0.557739
PY17X_0614600	0.543188
PY17X_0614700	0.425497
PY17X_0614900	0.681943
PY17X_0615200	0.447963
PY17X_0615300	0.633397
PY17X_0615900	0.71845
PY17X_0616100	0.502601
PY17X_0616200	0.658286
PY17X_0617100	0.540336
PY17X_0617300	0.393489
PY17X_0617400	0.772338
PY17X_0617500	0.801305
PY17X_0617600	0.798561
PY17X_0617700	0.420525
PY17X_0617900	1.37871
PY17X_0618100	0.632205
PY17X_0618400	1.1221
PY17X_0618800	0.993423
PY17X_0619200	0.847694
PY17X_0619300	1.25573
PY17X_0619500	0.607445
PY17X_0619600	0.448814
PY17X_0620600	0.851886
PY17X_0620700	0.783861
PY17X_0620900	0.755652
PY17X_0621100	0.952128
PY17X_0621200	0.502602
PY17X_0621300	0.784153
PY17X_0621400	0.567557
PY17X_0621500	0.445791
PY17X_0621700	0.436817
PY17X_0621800	1.33941
PY17X_0622000	0.951224
PY17X_0622400	0.474085
PY17X_0622600	0.997596
PY17X_0622800	0.601371
PY17X_0623200	0.326857
PY17X_0623300	1.46365
PY17X_0623600	0.646699
PY17X_0623900	0.357585
PY17X_0624200	0.808124
PY17X_0624400	0.576571
PY17X_0624500	0.623367
PY17X_0624900	0.645321
PY17X_0625300	0.661615
PY17X_0625400	0.779311
PY17X_0625500	0.70523
PY17X_0625600	0.886849
PY17X_0625900	0.560713
PY17X_0626200	0.338335
PY17X_0626600	0.489878
PY17X_0626800	0.788486
PY17X_0627300	0.655979
PY17X_0700097	0.961874
PY17X_0700100	0.653769
PY17X_0700200	0.861993
PY17X_0700300	0.64976
PY17X_0700700	1.11088
PY17X_0701000	0.66099
PY17X_0701100	1.08982
PY17X_0701200	0.471165
PY17X_0701300	0.528391
PY17X_0701600	0.509709
PY17X_0701800	0.714652
PY17X_0702000	0.332
PY17X_0702200	0.470804
PY17X_0702900	0.525237
PY17X_0703700	0.653112
PY17X_0704200	1.31664
PY17X_0704500	0.65442
PY17X_0704700	1.14519
PY17X_0704800	0.777111
PY17X_0705500	0.753447
PY17X_0706000	0.430854
PY17X_0706100	0.638498
PY17X_0706300	0.79052
PY17X_0706400	0.645761
PY17X_0707100	0.546402
PY17X_0707600	0.664137
PY17X_0707700	0.862553
PY17X_0708000	0.704118
PY17X_0708100	0.553888
PY17X_0708300	0.462229
PY17X_0708600	0.523555
PY17X_0708700	0.63004
PY17X_0708800	0.534319
PY17X_0709000	0.496115
PY17X_0709400	0.487412
PY17X_0709600	0.520167
PY17X_0710000	0.532178
PY17X_0710200	0.730912
PY17X_0710400	0.631031
PY17X_0710500	0.415518
PY17X_0710700	0.43194
PY17X_0710800	0.632591
PY17X_0712100	2.38335
PY17X_0712500	0.781701
PY17X_0712600	0.47812
PY17X_0712900	0.63041
PY17X_0713000	1.10269
PY17X_0713200	0.741315
PY17X_0713300	0.73027
PY17X_0713400	1.00047
PY17X_0714300	1.59743
PY17X_0715000	0.487247
PY17X_0715500	0.577232
PY17X_0715700	0.527468
PY17X_0715800	1.10919
PY17X_0715900	0.426436
PY17X_0716000	0.374307
PY17X_0716100	0.553247
PY17X_0716900	0.661508
PY17X_0717000	0.511718
PY17X_0717100	0.790452
PY17X_0717200	0.707765
PY17X_0717600	0.568535
PY17X_0718600	1.31965
PY17X_0718900	0.60991
PY17X_0719000	0.416656
PY17X_0719300	0.906166
PY17X_0719900	0.355106
PY17X_0720200	0.850582
PY17X_0720400	0.49229
PY17X_0720600	0.736929
PY17X_0721200	0.572641
PY17X_0721300	0.547519
PY17X_0721500	0.55109
PY17X_0721800	0.320177
PY17X_0721900	0.610297
PY17X_0722100	0.763955
PY17X_0801700	0.892964
PY17X_0801900	1.36629
PY17X_0802700	0.715715
PY17X_0802900	1.03427
PY17X_0803300	0.912518
PY17X_0803400	0.346975
PY17X_0803600	0.335413
PY17X_0803900	0.551818
PY17X_0804000	0.76159
PY17X_0804100	0.589987
PY17X_0804200	0.646145
PY17X_0804300	0.378948
PY17X_0804600	0.379074
PY17X_0804900	0.459927
PY17X_0805000	0.744627
PY17X_0805200	0.462922
PY17X_0805400	0.470837
PY17X_0805500	0.379164
PY17X_0805600	0.436912
PY17X_0805800	0.821261
PY17X_0805900	0.614264
PY17X_0806100	0.912828
PY17X_0806200	1.25874
PY17X_0806300	0.527378
PY17X_0806400	0.606228
PY17X_0806600	0.872527
PY17X_0806700	0.962886
PY17X_0806800	0.767911
PY17X_0807000	1.00726
PY17X_0807500	0.418471
PY17X_0807600	0.911222
PY17X_0807800	0.49025
PY17X_0808000	0.389762
PY17X_0808100	0.356074
PY17X_0808300	0.595689
PY17X_0808500	0.428865
PY17X_0809000	0.515903
PY17X_0809100	1.2614
PY17X_0809600	0.797795
PY17X_0809700	0.990784
PY17X_0809900	0.6797
PY17X_0810500	0.754709
PY17X_0810700	0.922267
PY17X_0810800	1.06996
PY17X_0810900	0.544286
PY17X_0811200	0.421728
PY17X_0811400	0.985335
PY17X_0811700	0.800454
PY17X_0811900	0.73399
PY17X_0812000	0.568041
PY17X_0812200	0.533451
PY17X_0812300	0.991753
PY17X_0812500	0.648079
PY17X_0812700	0.538343
PY17X_0812900	0.454462
PY17X_0813800	0.872289
PY17X_0813900	0.360287
PY17X_0814100	0.565153
PY17X_0814200	0.407213
PY17X_0814300	0.70457
PY17X_0814400	0.549464
PY17X_0814600	0.587195
PY17X_0815200	0.386499
PY17X_0815400	0.624788
PY17X_0815500	0.566573
PY17X_0815600	0.705573
PY17X_0815800	0.428951
PY17X_0816000	0.662474
PY17X_0816100	0.525338
PY17X_0816700	0.643199
PY17X_0816800	0.612254
PY17X_0817000	0.943469
PY17X_0817400	0.579448
PY17X_0818100	0.527462
PY17X_0818200	0.553176
PY17X_0818500	0.885641
PY17X_0818600	0.490071
PY17X_0819200	0.378835
PY17X_0819700	0.688795
PY17X_0820000	0.936705
PY17X_0820200	0.856223
PY17X_0820300	0.967278
PY17X_0820500	0.748374
PY17X_0820900	0.439898
PY17X_0821000	1.60046
PY17X_0821200	0.419195
PY17X_0821800	0.837387
PY17X_0821900	0.783403
PY17X_0822100	0.393306
PY17X_0822200	0.919154
PY17X_0822400	2.19402
PY17X_0822600	0.817199
PY17X_0822900	0.589969
PY17X_0823100	0.818626
PY17X_0823200	1.43277
PY17X_0823300	0.684383
PY17X_0823400	0.828816
PY17X_0823600	0.7775
PY17X_0823900	0.38237
PY17X_0824000	0.456138
PY17X_0824200	0.662101
PY17X_0824400	0.689186
PY17X_0824800	0.774346
PY17X_0824900	0.924453
PY17X_0825000	0.740147
PY17X_0825400	0.427784
PY17X_0825600	0.436642
PY17X_0826600	0.708553
PY17X_0826700	1.64581
PY17X_0826800	0.592421
PY17X_0827000	0.589565
PY17X_0827100	1.24598
PY17X_0828000	0.902533
PY17X_0828100	0.630244
PY17X_0828500	0.688958
PY17X_0828600	0.771397
PY17X_0828700	0.799483
PY17X_0829300	0.616236
PY17X_0829400	0.369289
PY17X_0829500	0.576201
PY17X_0829800	0.683367
PY17X_0829900	0.572725
PY17X_0830200	0.631258
PY17X_0830500	0.556375
PY17X_0830600	0.76237
PY17X_0831200	0.940458
PY17X_0831300	1.24203
PY17X_0831400	1.15284
PY17X_0831900	1.00337
PY17X_0832300	0.43459
PY17X_0832500	0.333016
PY17X_0833100	0.748865
PY17X_0833300	0.520255
PY17X_0833600	0.715744
PY17X_0834000	0.527091
PY17X_0834200	0.617853
PY17X_0834300	1.32501
PY17X_0834400	0.864889
PY17X_0834600	0.695619
PY17X_0834700	0.545095
PY17X_0834900	0.446816
PY17X_0835300	0.560533
PY17X_0836200	0.459807
PY17X_0836300	0.71182
PY17X_0836400	1.3357
PY17X_0836600	0.81815
PY17X_0836700	0.751787
PY17X_0836800	0.379492
PY17X_0836900	0.540541
PY17X_0837000	0.478467
PY17X_0837800	0.750663
PY17X_0838000	0.820013
PY17X_0838300	0.817661
PY17X_0838500	0.608236
PY17X_0838700	0.942044
PY17X_0838900	0.923916
PY17X_0839000	0.632322
PY17X_0839200	0.629104
PY17X_0839400	0.425808
PY17X_0839600	0.566414
PY17X_0839700	0.603278
PY17X_0839800	0.69169
PY17X_0839900	0.670284
PY17X_0840100	0.381743
PY17X_0840700	0.43542
PY17X_0840900	0.678802
PY17X_0841600	0.614179
PY17X_0842201	0.924252
PY17X_0846701	1.17316
PY17X_0847101	1.5637
PY17X_0900003	1.14348
PY17X_0900027	0.753554
PY17X_0900055	0.639757
PY17X_0902300	0.425985
PY17X_0902400	0.795194
PY17X_0902500	0.429696
PY17X_0903000	0.660012
PY17X_0903100	1.08724
PY17X_0903200	0.397509
PY17X_0903900	0.945094
PY17X_0904000	1.07634
PY17X_0904700	0.590403
PY17X_0904800	0.624743
PY17X_0905000	0.550419
PY17X_0905500	0.666834
PY17X_0905700	0.485299
PY17X_0906200	0.531045
PY17X_0906600	0.874682
PY17X_0906700	0.932439
PY17X_0907200	0.373376
PY17X_0907700	0.518259
PY17X_0907800	0.764393
PY17X_0907900	1.52377
PY17X_0908000	0.682243
PY17X_0908100	0.665355
PY17X_0908200	1.01055
PY17X_0908700	0.801047
PY17X_0909100	0.6585
PY17X_0909500	0.566245
PY17X_0909600	0.3724
PY17X_0910000	0.5551
PY17X_0910300	0.546114
PY17X_0910600	0.457991
PY17X_0910700	0.392518
PY17X_0911000	0.761659
PY17X_0911300	0.378038
PY17X_0911500	0.458105
PY17X_0911600	0.739041
PY17X_0911700	0.547933
PY17X_0912100	0.599724
PY17X_0912400	0.845634
PY17X_0912500	0.557918
PY17X_0912600	0.275723
PY17X_0913200	0.492698
PY17X_0913300	0.433604
PY17X_0913400	0.378253
PY17X_0913500	0.498601
PY17X_0913800	1.07239
PY17X_0914100	0.669001
PY17X_0914200	0.568837
PY17X_0914700	0.419504
PY17X_0914800	0.666058
PY17X_0914900	0.733716
PY17X_0915100	0.749315
PY17X_0915200	0.648192
PY17X_0915300	0.331603
PY17X_0915400	0.471093
PY17X_0915600	0.894375
PY17X_0916500	0.465229
PY17X_0916700	0.625911
PY17X_0916800	0.678437
PY17X_0917100	1.05463
PY17X_0917200	0.77087
PY17X_0917500	0.837021
PY17X_0917900	0.595442
PY17X_0918100	0.781707
PY17X_0918900	0.429493
PY17X_0919400	0.574073
PY17X_0919500	1.30377
PY17X_0919700	1.43197
PY17X_0919800	1.12227
PY17X_0920000	0.809516
PY17X_0920700	0.707025
PY17X_0921200	0.72748
PY17X_0921500	0.826418
PY17X_0921600	0.458208
PY17X_0921900	1.00378
PY17X_0922000	1.23155
PY17X_0922100	1.2807
PY17X_0922300	0.527836
PY17X_0922400	0.775861
PY17X_0922700	0.695569
PY17X_0922800	0.706913
PY17X_0923100	0.384806
PY17X_0923400	0.480936
PY17X_0923500	0.600423
PY17X_0923900	0.482217
PY17X_0924100	1.38133
PY17X_0924300	0.762372
PY17X_0924400	0.506461
PY17X_0924600	0.631297
PY17X_0924800	0.551854
PY17X_0925100	1.0975
PY17X_0925200	0.63761
PY17X_0925400	1.23495
PY17X_0925900	0.540797
PY17X_0926200	0.48622
PY17X_0926800	0.496355
PY17X_0926900	0.963446
PY17X_0927000	0.501228
PY17X_0927100	0.829357
PY17X_0927300	0.576383
PY17X_0927500	0.872457
PY17X_0927600	0.537846
PY17X_0927800	0.537276
PY17X_0928200	0.459548
PY17X_0928800	0.786204
PY17X_0929400	0.899855
PY17X_0929500	0.999619
PY17X_0929900	0.45346
PY17X_0930000	0.748498
PY17X_0930100	1.13522
PY17X_0930300	0.851342
PY17X_0930400	1.0388
PY17X_0930800	0.444541
PY17X_0931100	0.7639
PY17X_0931500	3.22024
PY17X_0931700	0.937375
PY17X_0931800	1.16155
PY17X_0931900	0.556957
PY17X_0932000	0.470369
PY17X_0932200	1.04973
PY17X_0932500	1.08449
PY17X_0932600	0.844043
PY17X_0932800	0.77927
PY17X_0932900	0.635717
PY17X_0933300	1.1322
PY17X_0933400	0.442017
PY17X_0933700	0.670479
PY17X_0933800	0.479035
PY17X_0933900	0.653927
PY17X_0934000	0.603901
PY17X_0934800	0.522048
PY17X_0935200	1.30684
PY17X_0935400	0.409828
PY17X_0935500	0.962252
PY17X_0935600	0.990401
PY17X_0935800	0.422125
PY17X_0936200	0.821262
PY17X_0936300	0.884066
PY17X_0936500	0.718782
PY17X_0937600	0.428665
PY17X_0938500	0.751029
PY17X_0938600	0.951545
PY17X_0939100	0.637531
PY17X_0939200	0.880819
PY17X_0939700	1.11059
PY17X_0940600	0.846533
PY17X_0940800	0.695983
PY17X_0941000	1.27834
PY17X_0941100	0.81473
PY17X_0941200	0.989371
PY17X_0941300	0.843922
PY17X_0941600	0.726696
PY17X_0942200	0.616037
PY17X_0942700	0.873226
PY17X_0943100	0.468056
PY17X_0943200	0.34202
PY17X_0943300	0.539641
PY17X_0943400	0.630735
PY17X_0943600	0.846135
PY17X_0943800	0.540783
PY17X_0943900	0.538951
PY17X_0944000	1.00047
PY17X_0944100	0.648423
PY17X_0944600	0.466982
PY17X_0944700	0.618058
PY17X_0944900	0.566809
PY17X_0945200	0.585401
PY17X_0945400	0.854271
PY17X_0945600	0.540495
PY17X_0946000	0.305254
PY17X_0946300	1.58897
PY17X_0946500	0.64462
PY17X_0950001	2.2429
PY17X_0950601	0.770138
PY17X_0950701	1.01943
PY17X_1000003	1.31586
PY17X_1000025	1.27156
PY17X_1000800	0.467418
PY17X_1001500	0.519889
PY17X_1001800	0.526505
PY17X_1001900	0.563283
PY17X_1002400	0.5473
PY17X_1002700	0.35007
PY17X_1002800	0.79713
PY17X_1003000	0.438837
PY17X_1003800	0.403035
PY17X_1003900	1.56598
PY17X_1004000	0.538105
PY17X_1004100	0.337223
PY17X_1004200	0.642972
PY17X_1004300	0.609573
PY17X_1004500	0.501146
PY17X_1004600	0.801745
PY17X_1004700	0.628754
PY17X_1005000	0.441544
PY17X_1005100	0.608339
PY17X_1005300	0.770436
PY17X_1005400	0.597529
PY17X_1006100	0.765601
PY17X_1006400	1.22944
PY17X_1006500	0.405059
PY17X_1006800	0.51395
PY17X_1007500	0.753612
PY17X_1008000	0.319114
PY17X_1008100	0.512853
PY17X_1008200	0.470085
PY17X_1008400	0.361806
PY17X_1008600	0.995076
PY17X_1008800	0.387614
PY17X_1009000	0.908439
PY17X_1009300	0.719422
PY17X_1009400	0.331818
PY17X_1009600	0.523747
PY17X_1009800	0.660767
PY17X_1010100	0.599151
PY17X_1010400	1.47961
PY17X_1010600	0.879325
PY17X_1010700	1.03946
PY17X_1011100	1.16981
PY17X_1011300	0.7065
PY17X_1011400	0.489579
PY17X_1011700	0.359757
PY17X_1011900	0.564369
PY17X_1012000	0.634986
PY17X_1012100	0.784955
PY17X_1012200	0.77893
PY17X_1012300	0.59951
PY17X_1012400	1.08892
PY17X_1012600	0.748321
PY17X_1012700	0.462123
PY17X_1013000	0.478286
PY17X_1013100	0.832022
PY17X_1013300	0.568409
PY17X_1013600	0.676433
PY17X_1014000	1.10275
PY17X_1014200	0.715739
PY17X_1014400	0.409925
PY17X_1014500	0.844526
PY17X_1015200	0.766864
PY17X_1015500	0.923169
PY17X_1015600	0.871895
PY17X_1016000	0.642541
PY17X_1016100	0.829138
PY17X_1016200	0.443796
PY17X_1017300	0.798977
PY17X_1017400	0.794772
PY17X_1017700	0.698225
PY17X_1017900	0.440984
PY17X_1018000	0.465868
PY17X_1018200	1.9378
PY17X_1018400	0.531587
PY17X_1018600	0.852137
PY17X_1018700	0.381482
PY17X_1018800	0.800699
PY17X_1018900	0.765143
PY17X_1019400	1.06022
PY17X_1019800	0.97087
PY17X_1020100	1.04505
PY17X_1020200	0.759665
PY17X_1020400	0.650181
PY17X_1020900	0.941986
PY17X_1021000	1.028
PY17X_1021500	0.784974
PY17X_1022000	0.599705
PY17X_1022500	1.11073
PY17X_1022600	0.748908
PY17X_1022700	0.660442
PY17X_1023000	0.5112
PY17X_1023100	0.722959
PY17X_1023200	0.498305
PY17X_1023700	0.886455
PY17X_1024100	1.00951
PY17X_1024200	1.23491
PY17X_1024400	0.567823
PY17X_1024500	0.741214
PY17X_1025200	0.48107
PY17X_1025400	0.665316
PY17X_1025700	0.450717
PY17X_1025800	0.951914
PY17X_1025900	0.577492
PY17X_1026000	0.752047
PY17X_1027200	1.04406
PY17X_1027300	0.966217
PY17X_1027400	0.510473
PY17X_1027600	0.408721
PY17X_1027900	0.632042
PY17X_1028200	0.523926
PY17X_1028300	0.826739
PY17X_1028500	1.1595
PY17X_1028600	0.92121
PY17X_1028800	0.538267
PY17X_1028900	0.720878
PY17X_1029300	0.573626
PY17X_1029500	0.859208
PY17X_1029600	0.642968
PY17X_1030000	0.431438
PY17X_1030200	0.578308
PY17X_1030400	0.707824
PY17X_1030500	0.478503
PY17X_1030700	0.533478
PY17X_1030900	0.519779
PY17X_1031000	0.796624
PY17X_1031100	0.857398
PY17X_1031200	0.729518
PY17X_1031300	0.367088
PY17X_1032100	0.900637
PY17X_1032200	0.518564
PY17X_1032300	0.630068
PY17X_1032600	0.438773
PY17X_1032900	0.625798
PY17X_1033100	0.404036
PY17X_1033400	0.582603
PY17X_1033700	0.644108
PY17X_1033800	0.488466
PY17X_1034000	0.581568
PY17X_1034100	0.53759
PY17X_1034200	0.395498
PY17X_1034500	0.957207
PY17X_1034600	0.531351
PY17X_1034700	0.462895
PY17X_1035100	0.9968
PY17X_1035300	0.601823
PY17X_1035400	0.790344
PY17X_1035500	0.570732
PY17X_1035600	0.70393
PY17X_1036100	1.37059
PY17X_1036200	0.789681
PY17X_1036300	2.00814
PY17X_1036700	0.540144
PY17X_1037100	0.521328
PY17X_1037700	0.508788
PY17X_1038200	0.583077
PY17X_1038400	0.88474
PY17X_1038600	0.535682
PY17X_1038800	0.638163
PY17X_1038900	0.591141
PY17X_1039200	0.480744
PY17X_1039300	0.451571
PY17X_1039700	0.834153
PY17X_1039800	0.536993
PY17X_1040400	0.62693
PY17X_1040700	0.985692
PY17X_1040900	1.04642
PY17X_1041300	0.576048
PY17X_1041500	0.619728
PY17X_1041600	0.259159
PY17X_1041700	0.332841
PY17X_1042100	0.668493
PY17X_1042200	0.743667
PY17X_1042400	0.62521
PY17X_1050201	0.739498
PY17X_1100013	1.38813
PY17X_1100015	0.602547
PY17X_1100077	0.969639
PY17X_1100900	1.83811
PY17X_1102200	0.536618
PY17X_1102400	0.815193
PY17X_1102500	0.850625
PY17X_1102800	0.755425
PY17X_1102900	0.388992
PY17X_1103300	0.795066
PY17X_1103500	0.329673
PY17X_1103800	0.581757
PY17X_1103900	0.354514
PY17X_1104000	0.463088
PY17X_1104200	1.0776
PY17X_1104300	0.573735
PY17X_1104400	0.762971
PY17X_1104500	1.2352
PY17X_1104600	0.658037
PY17X_1104700	0.383524
PY17X_1104800	0.904361
PY17X_1104900	0.737989
PY17X_1105300	1.58438
PY17X_1105500	0.666002
PY17X_1105800	0.608274
PY17X_1106200	0.686673
PY17X_1106500	0.69472
PY17X_1106700	0.663737
PY17X_1106900	0.424132
PY17X_1107400	0.427817
PY17X_1107500	0.638992
PY17X_1107900	0.708226
PY17X_1108100	0.514115
PY17X_1108300	0.562738
PY17X_1108400	0.737124
PY17X_1108500	0.406066
PY17X_1108600	0.563303
PY17X_1108800	0.507555
PY17X_1109000	0.774223
PY17X_1109200	0.386258
PY17X_1109500	0.351873
PY17X_1109700	0.455211
PY17X_1110100	0.929595
PY17X_1110800	0.294202
PY17X_1110900	0.502488
PY17X_1111200	0.615433
PY17X_1111900	0.512938
PY17X_1112300	0.443911
PY17X_1113400	0.692326
PY17X_1113500	0.89068
PY17X_1113900	1.37154
PY17X_1114000	0.736755
PY17X_1114400	0.633447
PY17X_1114600	0.72694
PY17X_1114900	0.83049
PY17X_1115000	0.736379
PY17X_1115800	0.770322
PY17X_1116700	0.784376
PY17X_1116900	0.636468
PY17X_1117000	0.669856
PY17X_1117100	0.392312
PY17X_1117500	0.724799
PY17X_1118000	0.932038
PY17X_1118100	0.717567
PY17X_1118200	0.937582
PY17X_1118300	0.424806
PY17X_1118700	0.698373
PY17X_1118800	1.03802
PY17X_1118900	0.795223
PY17X_1119100	0.536153
PY17X_1119200	0.633807
PY17X_1119300	0.565869
PY17X_1119500	0.837245
PY17X_1119600	0.647507
PY17X_1119700	0.878015
PY17X_1119800	0.653379
PY17X_1120000	0.548621
PY17X_1120100	0.451912
PY17X_1120400	1.37179
PY17X_1120600	0.448562
PY17X_1120700	0.475943
PY17X_1120800	0.654254
PY17X_1121300	0.49506
PY17X_1121600	0.715649
PY17X_1122000	1.25467
PY17X_1122100	0.882612
PY17X_1122600	1.0976
PY17X_1123000	0.587366
PY17X_1123300	0.63525
PY17X_1123600	0.375899
PY17X_1124000	0.654824
PY17X_1124100	0.570135
PY17X_1124200	0.82697
PY17X_1124300	1.34307
PY17X_1124400	0.511175
PY17X_1124700	0.62319
PY17X_1125000	0.724722
PY17X_1125500	0.745155
PY17X_1125600	0.608924
PY17X_1125700	0.703229
PY17X_1125800	0.918845
PY17X_1126000	0.932939
PY17X_1126400	0.51532
PY17X_1126600	0.337318
PY17X_1126900	0.554476
PY17X_1127000	0.829005
PY17X_1127500	1.11175
PY17X_1127700	3.20157
PY17X_1127900	0.395275
PY17X_1128400	0.419438
PY17X_1128800	0.521381
PY17X_1129000	0.362746
PY17X_1129200	0.762775
PY17X_1129400	0.341987
PY17X_1129700	0.666718
PY17X_1130000	0.632943
PY17X_1130100	1.18718
PY17X_1130400	0.52176
PY17X_1130600	0.584091
PY17X_1130700	0.660565
PY17X_0062300	0.703891
PY17X_1130800	0.779333
PY17X_1131400	0.455607
PY17X_1131600	0.401213
PY17X_1131800	0.605044
PY17X_1131900	0.670245
PY17X_1132200	0.593584
PY17X_1132300	0.81589
PY17X_1132500	0.786621
PY17X_1132800	0.65224
PY17X_1133000	0.993598
PY17X_1133400	0.717851
PY17X_1133500	0.625608
PY17X_1133600	0.675167
PY17X_1133700	0.743216
PY17X_1134400	0.36853
PY17X_1134500	0.762875
PY17X_1134600	1.40827
PY17X_1135100	0.556761
PY17X_1135200	0.517429
PY17X_1135300	0.669192
PY17X_1135400	0.82555
PY17X_1135900	0.973044
PY17X_1136000	0.314181
PY17X_1136200	0.718994
PY17X_1136500	0.863128
PY17X_1136700	0.848119
PY17X_1136900	0.578597
PY17X_1137100	0.394605
PY17X_1137400	0.470085
PY17X_1137500	0.390036
PY17X_1138000	0.7851
PY17X_1138300	0.581712
PY17X_1138500	0.427616
PY17X_1138600	0.559597
PY17X_1138900	0.956495
PY17X_1139000	0.918241
PY17X_1139100	0.915231
PY17X_1139200	0.611841
PY17X_1139600	0.723284
PY17X_1139700	0.994725
PY17X_1140500	0.579487
PY17X_1140600	0.460671
PY17X_1140800	0.549598
PY17X_1140900	0.455034
PY17X_1141500	0.430652
PY17X_1141700	0.650447
PY17X_1141800	0.55119
PY17X_1141900	0.547401
PY17X_1142000	0.416304
PY17X_1142900	0.575815
PY17X_1143000	0.829441
PY17X_1143600	0.490869
PY17X_1144000	0.68347
PY17X_1144600	0.858235
PY17X_1144800	0.635122
PY17X_1144900	0.784761
PY17X_1145300	0.610074
PY17X_1145400	0.387586
PY17X_1145500	0.880554
PY17X_1146000	0.680119
PY17X_1146100	0.887572
PY17X_1146400	0.523719
PY17X_1146600	0.410963
PY17X_1146700	0.594981
PY17X_1146800	0.537585
PY17X_1147000	0.415772
PY17X_1147100	0.632673
PY17X_1147700	0.929889
PY17X_1148400	0.601849
PY17X_1149000	1.29736
PY17X_1149300	0.621044
PY17X_1200053	0.845635
PY17X_1201800	0.762099
PY17X_1201900	0.598806
PY17X_1202000	0.882575
PY17X_1203000	1.03966
PY17X_1203100	0.945652
PY17X_1203500	0.485836
PY17X_1203700	0.958438
PY17X_1203800	0.705884
PY17X_1203900	0.770206
PY17X_1204200	0.571244
PY17X_1204500	0.442309
PY17X_1204600	0.795063
PY17X_1204700	0.58458
PY17X_1204900	0.603752
PY17X_1205000	1.40204
PY17X_1205200	1.08439
PY17X_1205300	0.92988
PY17X_1205500	1.22621
PY17X_1205600	0.463355
PY17X_1205900	0.489282
PY17X_1207100	0.910211
PY17X_1207200	0.310095
PY17X_1207300	0.708973
PY17X_1207500	1.70602
PY17X_1207600	0.966467
PY17X_1207900	0.935079
PY17X_1208000	0.964558
PY17X_1208200	0.715307
PY17X_1208400	0.878371
PY17X_1208600	1.11676
PY17X_1208800	0.616571
PY17X_1209300	0.573644
PY17X_1209400	0.561771
PY17X_1209900	0.352121
PY17X_1210100	2.99796
PY17X_1210300	0.568601
PY17X_1210900	0.573411
PY17X_1211100	0.468105
PY17X_1211500	0.588875
PY17X_1211700	0.487188
PY17X_1211800	0.614301
PY17X_1212200	0.645327
PY17X_1212900	0.363531
PY17X_1213200	0.291686
PY17X_1213800	0.759797
PY17X_1213900	0.839955
PY17X_1214100	1.20079
PY17X_1214200	0.944851
PY17X_1214700	0.513057
PY17X_1214800	0.396006
PY17X_1214900	0.83639
PY17X_1215100	0.509191
PY17X_1215200	0.764443
PY17X_1215600	0.652312
PY17X_1215700	0.514548
PY17X_1215800	0.539731
PY17X_1215900	0.731425
PY17X_1216000	0.43333
PY17X_1216200	0.608951
PY17X_1216700	0.522919
PY17X_1217000	0.627865
PY17X_1217100	0.388404
PY17X_1217200	0.724799
PY17X_1217400	1.30226
PY17X_1217500	1.29914
PY17X_1217700	0.57272
PY17X_1217800	0.431555
PY17X_1217900	0.765257
PY17X_1218400	0.769513
PY17X_1218600	0.695079
PY17X_1218800	0.993403
PY17X_1219100	0.61539
PY17X_1219400	0.324022
PY17X_1219600	0.308047
PY17X_1220100	0.571582
PY17X_1220300	0.913882
PY17X_1220400	0.586827
PY17X_1220500	1.27785
PY17X_1220600	0.530666
PY17X_1220900	0.808918
PY17X_1221000	0.848167
PY17X_1221400	1.87614
PY17X_1222000	0.451025
PY17X_1222400	0.830181
PY17X_1222500	0.814646
PY17X_1223000	0.322232
PY17X_1223300	0.58707
PY17X_1223400	0.659184
PY17X_1223500	0.898241
PY17X_1223700	0.642158
PY17X_1223900	0.608919
PY17X_1224300	0.564035
PY17X_1224700	0.672339
PY17X_1224800	0.383543
PY17X_1225000	0.371952
PY17X_1225300	0.537516
PY17X_1225500	0.665623
PY17X_1225600	0.964277
PY17X_1225800	0.522852
PY17X_1226100	0.934076
PY17X_1226200	0.496862
PY17X_1226500	0.415379
PY17X_1226600	0.44203
PY17X_1226700	0.487845
PY17X_1226800	0.837054
PY17X_1227000	0.635935
PY17X_1227200	0.613981
PY17X_1227400	0.885137
PY17X_1227500	0.464786
PY17X_1227600	0.653354
PY17X_1228000	0.352691
PY17X_1228200	0.429536
PY17X_1228300	0.464468
PY17X_1228600	0.37974
PY17X_1229000	0.942303
