## Supplementary material for "5-methylcytosine modification by *Plasmodium* NSUN2 stabilizes mRNA and mediates the development of gametocytes": Stables and figures: sTable6_primers_gRNA.xlsx

### Sheet: Contents
Primer and gRNA sequences used for plasmid construction and gene knock-out experiments
Sheet 2. P. yoelii.
Sheet 3. P. falciparum.

### Sheet: P. yoelii
Constructs	Primers/gRNA Name	Sequence
PyNSUN1-KO	PyNSUN1_KO_LAF(KpnI)	cggggtaccGTAATCCTTAGTGAAATGCT
	PyNSUN1_KO_LAR(NcoI)	catgccatggTCATTTCTTCTTTCTTCTTCCAT
	PyNSUN1_KO_RAF(XhoI)	ccgctcgagAATTCGAGGGATGTATCCACT
	PyNSUN1_KO_RAR(AflII)	ccccttaagTGTTCATGTGACATGGATCAT
	PyNSUN1_KO_sgRNA_F	tattAAACAGATTGGGAAGGGTGA
	PyNSUN1_KO_sgRNA_R	aaacTCACCCTTCCCAATCTGTTT
	PyNSUN1_KO_P1	TGGTGTATACAACAAATACT
	PyNSUN1_KO_P2	TGTTCATGTGACATGGATCAT
	PyNSUN1_KO_P3	GTAATCCTTAGTGAAATGCT
	PyNSUN1_KO_P4	GTACTTAACAATGCATACAAAT
PyNSUN2-KO	PyNSUN2_KO_LAF(KpnI)	cggGGTACCTTTCGTCCTTACATGTACAT
	PyNSUN2_KO_LAR(NcoI)	catgCCATGGACTTTTCCGCTACATTTCAT
	PyNSUN2_KO_RAF(XhoI)	ccgCTCGAGCTAATAAATGTGTGGGTGTA
	PyNSUN2_KO_RAR(EcoRI)	ccgGAATTCATTAATGCAAATACAGCCAT
	PyNSUN2_KO_sgRNA_F	tattTATGTCTTGCCATTGTAAAA
	PyNSUN2_KO_sgRNA_R	aaacTTTTACAATGGCAAGACATA
	PyNSUN2_KO_P1	TCATGTTAATAATTTAGGCT
	PyNSUN2_KO_P2	ATTAATGCAAATACAGCCAT
	PyNSUN2_KO_P3	TTTCGTCCTTACATGTACAT
	PyNSUN2_KO_P4	TATGACAAAAGCATTTCACT
PyNSUN3-KO	PyNSUN3_KO_LAF(KpnI)	cggggtaccGACGTAATATAAATATAGCTCAT
	PyNSUN3_KO_LAR(NcoI)	catgccatggGCATGGATATAAATATATGTGTGT
	PyNSUN3_KO_RAF(XhoI)	ccgctcgagACTCGGCTAAAAAATAATATAACT
	PyNSUN3_KO_RAR(AflII)	ccccttaagCTCCCTATAACCTATTTGTGT
	PyNSUN3_KO_sgRNA1_F	tattTTATTAGATGCACCTTGTAG
	PyNSUN3_KO_sgRNA1_R	aaacCTACAAGGTGCATCTAATAA
	PyNSUN3_KO_sgRNA2_F	tattAATGGAAATAATAAGGGTGG
	PyNSUN3_KO_sgRNA2_R	aaacCCACCCTTATTATTTCCATT
	PyNSUN3_KO_sgRNA3_F	tattTTTCTATAATGAGTTATTCC
	PyNSUN3_KO_sgRNA3_R	aaacGGAATAACTCATTATAGAAA
	PyNSUN3_KO_sgRNA4_F	tattTGAAGGAGAAGGGAAAGAAG
	PyNSUN3_KO_sgRNA4_R	aaacCTTCTTTCCCTTCTCCTTCA
	PyNSUN3_KO_sgRNA5_F	tattGTTGGAAAAAAATTCACTAA
	PyNSUN3_KO_sgRNA5_R	aaacTTAGTGAATTTTTTTCCAAC
	PyNSUN3_KO_sgRNA6_F	tattGATATGTGTGCAGCACCAGG
	PyNSUN3_KO_sgRNA6_R	aaacCCTGGTGCTGCACACATATC
	PyNSUN3_KO_sgRNA7_F	tattAGAGAAAGAGGAAGGGGAAG
	PyNSUN3_KO_sgRNA7_R	aaacCTTCCCCTTCCTCTTTCTCT
	PyNSUN3_KO_sgRNA8_F	tattAAAATGAAAAATATTGTTGG
	PyNSUN3_KO_sgRNA8_R	aaacCCAACAATATTTTTCATTTT
	PyNSUN3_KO_sgRNA9_F	tattAAACGAAGATGGCGAAAGTG
	PyNSUN3_KO_sgRNA9_R	aaacCACTTTCGCCATCTTCGTTT
	PyNSUN3_KO_P1	CAAGGTTATATACAATTTTTGT
	PyNSUN3_KO_P2	CTCCCTATAACCTATTTGTGT
	PyNSUN3_KO_P3	GACGTAATATAAATATAGCTCAT
	PyNSUN3_KO_P4	CATAAATTGAATAGCTTTAATCAT
PyNSUN4-KO	PyNSUN4_KO_LAF(KpnI)	cggggtaccCTCGTGACTTAAATATACAAACAT
	PyNSUN4_KO_LAR(NcoI)	catgccatggCGCAATCTGGTACTATTCAT
	PyNSUN4_KO_RAF(XhoI)	ccgctcgagGAACGGAAAGAATGATAAAGT
	PyNSUN4_KO_RAR(AflII)	ccccttaagGGAAGCATACCTCGTTATATAT
	PyNSUN4_KO_sgRNA1_F	tattGTTGGTCATATAATTCCTTT
	PyNSUN4_KO_sgRNA1_R	aaacAAAGGAATTATATGACCAAC
	PyNSUN4_KO_sgRNA2_F	tattAAACGCATATAAATGTCCAA
	PyNSUN4_KO_sgRNA2_R	aaacTTGGACATTTATATGCGTTT
	PyNSUN4_KO_sgRNA3_F	tattGATGCTCCATGTACTGGTAC
	PyNSUN4_KO_sgRNA3_R	aaacGTACCAGTACATGGAGCATC
	PyNSUN4_KO_sgRNA4_F	tattAAAGTACTTGATTATTGTGC
	PyNSUN4_KO_sgRNA4_R	aaacGCACAATAATCAAGTACTTT
	PyNSUN4_KO_sgRNA5_F	tattTGTCAGGTACTCTTTCCCAA
	PyNSUN4_KO_sgRNA5_R	aaacTTGGGAAAGAGTACCTGACA
	PyNSUN4_KO_sgRNA6_F	tattCCATCCATGGATTTCGATTG
	PyNSUN4_KO_sgRNA6_R	aaacCAATCGAAATCCATGGATGG
	PyNSUN4_KO_sgRNA7_F	tattGTTGTTGATGCTCCATGTAC
	PyNSUN4_KO_sgRNA7_R	aaacGTACATGGAGCATCAACAAC
	PyNSUN4_KO_sgRNA8_F	tattAAGTGCGTAAATTCCCCAAG
	PyNSUN4_KO_sgRNA8_R	aaacCTTGGGGAATTTACGCACTT
	PyNSUN4_KO_sgRNA9_F	tattAAAGAGTACCTGACATGTGC
	PyNSUN4_KO_sgRNA9_R	aaacGCACATGTCAGGTACTCTTT
	PyNSUN4_KO_P1	GTATACATAATATGAGCACT
	PyNSUN4_KO_P2	GGAAGCATACCTCGTTATATAT
	PyNSUN4_KO_P3	CTCGTGACTTAAATATACAAACAT
	PyNSUN4_KO_P4	GTATACTTCCTAAAAACAAT
PyNSUN2-KO-RC	PyNSUN2_KO_comp.F(NcoI)	CGGAAAAGTCCATGGGGGTTATTTTTTGAATTTGAAAAAAGAAT
	PyNSUN2_KO_comp.R(XhoI)	ATTTATTAGctcgagTGATCGTTCCCACTT
	dele NcoI_F(PyNSUN2)	ATAATGAAATGTAGCGGAAAAGTGGGTTATTTTTTG
	dele NcoI_R(PyNSUN2)	TCTTTTTTCAAATTCAAAAAATAACCCACTTTTCCGCT
	PyNSUN2_KO_comp_sgRNA_F	tattgcggacgctaatcgtagcta
	PyNSUN2_KO_comp_sgRNA_R	aaactagctacgattagcgtccgc
	PyNSUN2_KO_comp_P1	TCATGTTAATAATTTAGGCT
	PyNSUN2_KO_comp_P2	ATTAATGCAAATACAGCCAT
	PyNSUN2_KO_comp_P3	TTTCGTCCTTACATGTACAT
	PyNSUN2_KO_comp_P4	TATGACAAAAGCATTTCACT

### Sheet: P. falciparum
Constructs	Primers Name	Sequence
PfNSUN1-KO	PfNSUN1-KO-HRL-F	GCGGCCCTAGTCTAGGGCGCGCCTTTTAAATTCGAAAATAATGATACAAG
	PfNSUN1-KO-HRL-R	ATAGTTACTTTGTTTATCGGTACATTCTATAAAAAAAATGAAAAAAAAA
	PfNSUN1-KO-HRR-F	CGATAAACAAAGTAACTATTATGATAATGAG
	PfNSUN1-KO-HRR-R	TTTTTTTACAAAATGCTTAAGCAAATTCTTATACAAGGTTTGCATATT
	PfNSUN1-sgRNA-F	TAAGTATATAATATTTTTTTTTTATAGAATGTACTGTTTTAGAGCTAGAA
	PfNSUN1-sgRNA-R	TTCTAGCTCTAAAACAGTACATTCTATAAAAAAAAAATATTATATACTTA
PfNSUN2-KO	PfNSUN2-KO-HRL-F	GCGGCCCTAGTCTAGGGCGCGCCTATGTCACCCGTTCCTTATATATTAC
	PfNSUN2-KO-HRL-R	TCAGCACGTTCTCCATATTCTT
	PfNSUN2-KO-HRR-F	GAATATGGAGAACGTGCTGAATAAAATGATACAAGGAGGATTTATAAC
	PfNSUN2-KO-HRR-R	TTTTTTTACAAAATGCTTAAGCGTTTATATTTAATAACTCAGATTCTTGG
	PfNSUN2-sgRNA-F	TAAGTATATAATATTTATGCTACTAAAAAGGTTAGGTTTTAGAGCTAGAA
	PfNSUN2-sgRNA-R	TTCTAGCTCTAAAACCTAACCTTTTTAGTAGCATAAATATTATATACTTA
PfNSUN3-KO	PfNSUN3-KO-HRL-F	GCGGCCCTAGTCTAGGGCGCGCCCCATAGATTAGTACCTCACTATATTGGC
	PfNSUN3-KO-HRL-R	AAGAATTCCCAGAGAAGGAAAC
	PfNSUN3-KO-HRR-F	TTCCTTCTCTGGGAATTCTTCATTAAATGATAACAAAAATGATGAAG
	PfNSUN3-KO-HRR-R	TTTTTTTACAAAATGCTTAAGGTAGTTCATTAATAATTGTAGATCGTTC
	PfNSUN3-sgRNA-F	TAAGTATATAATATTGAATAATATGTCAAACGCTGGTTTTAGAGCTAGAA
	PfNSUN3-sgRNA-R	TTCTAGCTCTAAAACCAGCGTTTGACATATTATTCAATATTATATACTTA
PfNSUN4-KO	PfNSUN4-KO-HRL-F	GCGGCCCTAGTCTAGGGCGCGCCCATTATAAAACTTCACGTTGAAGGG
	PfNSUN4-KO-HRL-R	ATACAATGAACTTGGTGAAGATAAATA
	PfNSUN4-KO-HRR-F	CTTCACCAAGTTCATTGTATGCATAAGCAATTTATTATAAATTCCC
	PfNSUN4-KO-HRR-R	TTTTTTTACAAAATGCTTAAGCCTTATCACCTGGATGTACAGGT
	PfNSUN4-sgRNA-F	TAAGTATATAATATTTTAATTCGTAGGACCATGTTAGGGTTTTAGAGCTA
	PfNSUN4-sgRNA-R	TAGCTCTAAAACCCTAACATGGTCCTACGAATTAAAATATTATATACTTA
