## Supplementary material for "5-methylcytosine modification by *Plasmodium* NSUN2 stabilizes mRNA and mediates the development of gametocytes": Stables and figures: sTable7_DEGs_inKOline.xlsx

### Sheet: sTable7_DEGs_inKOline
Genes exhibiting ≥ 3-fold expression changes between the P. yoelii WT, Pynsun2-KO, and Pynsun2-KO-RC parasites.
gene-id	Fpkm(WT)	Fpkm(Pynsun2-KO)	Fpkm(Pynsun2-RC)	Status
PY17X_0100017	13.76	44.058	22.516	up-regulated
PY17X_0100029	7.665	0.305	0.243	down-regulated
PY17X_0100045	8.801	1.799	7.53	down-regulated
PY17X_0101200	6.494	24.611	4.516	up-regulated
PY17X_0101261	16.499	63.759	10.708	up-regulated
PY17X_0101300	19.899	88.638	60.447	up-regulated
PY17X_0101400	4.212	16.247	2.18	up-regulated
PY17X_0101700	51.513	4.878	45.55	down-regulated
PY17X_0102300	1132.19	6125.54	1601.61	up-regulated
PY17X_0103900	122.242	25.999	94.161	down-regulated
PY17X_0105700	20.994	4.038	21.822	down-regulated
PY17X_0106000	169.165	51.91	42.12	down-regulated
PY17X_0106200	135.352	19.09	97.951	down-regulated
PY17X_0108000	17.399	4.674	13.414	down-regulated
PY17X_0110600	153.932	31.203	263.794	down-regulated
PY17X_0111000	175.605	32.47	178.263	down-regulated
PY17X_0111100	111.474	28.751	108.863	down-regulated
PY17X_0114100	17.191	110.442	23.063	up-regulated
PY17X_0114500	6.555	0.371	0.099	down-regulated
PY17X_0114800	7.14	0.95	0.87	down-regulated
PY17X_0115100	4.169	0.588	0.783	down-regulated
PY17X_0115300	4.525	0.178	2.364	down-regulated
PY17X_0115400	5.468	0	0.079	down-regulated
PY17X_0115500	3.969	0	0	down-regulated
PY17X_0115800	187.936	1403.3	404.638	up-regulated
PY17X_0115900	9	94.705	6.575	up-regulated
PY17X_0116300	8.102	38.532	38.31	up-regulated
PY17X_0117200	11.094	1.192	0.251	down-regulated
PY17X_0118301	3.007	0.24	0.16	down-regulated
PY17X_0118701	2.107	0	0.164	down-regulated
PY17X_0118801	20.218	0.074	0.595	down-regulated
PY17X_0200061	3.81	0	0.579	down-regulated
PY17X_0201500	5.683	0	0	down-regulated
PY17X_0201700	0.464	8.218	0.086	up-regulated
PY17X_0202600	4.393	25.611	6.702	up-regulated
PY17X_0202700	308.919	2343.74	713.884	up-regulated
PY17X_0204400	1465.57	395.71	1332.69	down-regulated
PY17X_0205600	213.951	47.479	188.591	down-regulated
PY17X_0206400	388.721	6091.54	757.65	up-regulated
PY17X_0206500	42.209	201.797	46.189	up-regulated
PY17X_0208100	2.104	8.788	1.32	up-regulated
PY17X_0208900	148.532	48.67	125.663	down-regulated
PY17X_0210100	47.813	8.614	42.641	down-regulated
PY17X_0210600	61.564	11.252	60.121	down-regulated
PY17X_0211300	38.952	4.32	43.172	down-regulated
PY17X_0212800	54.084	17.139	54.269	down-regulated
PY17X_0213800	52.612	6.679	61.404	down-regulated
PY17X_0213900	95.649	21.868	114.891	down-regulated
PY17X_0216300	101.94	448.367	129.515	up-regulated
PY17X_0216500	211.64	1064.2	341.626	up-regulated
PY17X_0218501	2.893	0.06	0.793	down-regulated
PY17X_0223101	6.306	0.305	0.243	down-regulated
PY17X_0300200	2.459	0.059	0.158	down-regulated
PY17X_0300500	5.493	0.117	0.234	down-regulated
PY17X_0300600	10.017	1.546	4.679	down-regulated
PY17X_0300700	4.823	106.713	13.283	up-regulated
PY17X_0301100	240.64	2820.14	374.054	up-regulated
PY17X_0301400	28.278	4.032	23.746	down-regulated
PY17X_0301700	92.278	27.106	62.231	down-regulated
PY17X_0302000	23.346	4.691	20.451	down-regulated
PY17X_0302100	47.876	166.549	67.665	up-regulated
PY17X_0302300	50.125	10.152	49.25	down-regulated
PY17X_0303200	6.98	0.913	6.565	down-regulated
PY17X_0303300	36.008	5.684	47.099	down-regulated
PY17X_0305400	135.468	36.752	114.778	down-regulated
PY17X_0307100	121.412	18.434	111.356	down-regulated
PY17X_0309400	27.797	7.25	32.123	down-regulated
PY17X_0309600	130.116	40.587	116.028	down-regulated
PY17X_0310600	140.66	32.839	125.315	down-regulated
PY17X_0310900	47.101	12.967	49.863	down-regulated
PY17X_0313900	90.132	303.158	88.938	up-regulated
PY17X_0315500	60.674	10.005	57.286	down-regulated
PY17X_0316900	385.461	1645.65	403.936	up-regulated
PY17X_0317200	13.086	158.218	29.476	up-regulated
PY17X_0318400	36.734	119.713	104.877	up-regulated
PY17X_0318500	24.286	4.707	10.529	down-regulated
PY17X_0320701	6.476	0.769	0.853	down-regulated
PY17X_0320801	6.973	0.188	0.583	down-regulated
PY17X_0322801	257.444	72.455	198.788	down-regulated
PY17X_0322901	1.634	11.362	3.904	up-regulated
PY17X_0400039	6.629	1.217	4.605	down-regulated
PY17X_0400055	195.489	1114.79	162.449	up-regulated
PY17X_0400059	9.671	0.729	4.69	down-regulated
PY17X_0400300	11.218	2.769	7.618	down-regulated
PY17X_0401000	3.389	0.18	0.958	down-regulated
PY17X_0401500	62.928	2023.59	152.041	up-regulated
PY17X_0401800	16.145	2.708	5.617	down-regulated
PY17X_0402100	7.133	1.332	2.498	down-regulated
PY17X_0402500	7.07	0.414	0.236	down-regulated
PY17X_0404400	57.898	10.236	70.27	down-regulated
PY17X_0405400	1.641	9.163	1.868	up-regulated
PY17X_0408200	39.916	11.455	41.896	down-regulated
PY17X_0408600	84.945	19.692	68.014	down-regulated
PY17X_0410100	145.076	45.366	157.98	down-regulated
PY17X_0412000	597.295	177.813	836.079	down-regulated
PY17X_0412100	40.808	8.515	38.994	down-regulated
PY17X_0412300	214.188	60.488	192.074	down-regulated
PY17X_0413400	4.405	16.433	3.538	up-regulated
PY17X_0414300	55.144	14.711	47.68	down-regulated
PY17X_0415600	65.271	14.123	61.279	down-regulated
PY17X_0416100	83.724	15.368	91.001	down-regulated
PY17X_0417000	65.267	14.66	63.515	down-regulated
PY17X_0417500	76.021	237.941	62.069	up-regulated
PY17X_0417900	12.212	2.701	10.833	down-regulated
PY17X_0419200	124.422	30.366	118.655	down-regulated
PY17X_0419400	186.34	45.491	171.822	down-regulated
PY17X_0420400	25.499	7.093	9.055	down-regulated
PY17X_0421300	19.32	122.086	65.335	up-regulated
PY17X_0421600	140.274	3.563	8.539	down-regulated
PY17X_0500011	11.089	74.255	24.399	up-regulated
PY17X_0500021	177.282	47.062	140.986	down-regulated
PY17X_0500041	26.398	6.763	13.596	down-regulated
PY17X_0500057	10.272	0.261	0.087	down-regulated
PY17X_0500061	3.854	0	0	down-regulated
PY17X_0500137	66.395	213.687	52.257	up-regulated
PY17X_0501400	30.084	105.844	26.074	up-regulated
PY17X_0502000	7.421	96.767	13.159	up-regulated
PY17X_0502300	67.917	19.757	55.863	down-regulated
PY17X_0504800	46.094	11.984	35.055	down-regulated
PY17X_0508100	70.281	21.761	57.251	down-regulated
PY17X_0509300	20.293	4.231	19.67	down-regulated
PY17X_0509600	232.046	46.629	277.862	down-regulated
PY17X_0509800	49.649	6.732	46.497	down-regulated
PY17X_0510600	44.824	12.206	47.03	down-regulated
PY17X_0511900	64.076	303.821	52.184	up-regulated
PY17X_0513500	67.89	282.938	167.314	up-regulated
PY17X_0513600	41.611	127.978	75.022	up-regulated
PY17X_0516800	0.546	3.741	0.457	up-regulated
PY17X_0516900	71.655	17.629	53.738	down-regulated
PY17X_0517000	69.093	20.817	51.385	down-regulated
PY17X_0517700	53.472	8.146	58.807	down-regulated
PY17X_0521100	31.957	8.093	34.095	down-regulated
PY17X_0522100	28.872	7.127	37.932	down-regulated
PY17X_0523000	15.628	4.026	17.279	down-regulated
PY17X_0523900	53.259	16.546	77.104	down-regulated
PY17X_0524400	230.846	71.442	192.74	down-regulated
PY17X_0524600	33.896	9.629	28.258	down-regulated
PY17X_0525900	61.133	216.02	49.621	up-regulated
PY17X_0526400	9.738	290.953	23.708	up-regulated
PY17X_0526700	3.32	0.216	0	down-regulated
PY17X_0526900	4.919	0.077	0	down-regulated
PY17X_0527600	2.836	0.068	0.274	down-regulated
PY17X_0527901	15.399	3.702	2.21	down-regulated
PY17X_0528001	3.169	0.063	0.421	down-regulated
PY17X_0528201	3.711	0.186	0.496	down-regulated
PY17X_0600131	7.211	0.13	0.174	down-regulated
PY17X_0601200	10.645	1.259	8.541	down-regulated
PY17X_0601600	51.623	9.874	44.872	down-regulated
PY17X_0602100	4.906	0.56	0.447	down-regulated
PY17X_0602700	8.516	0.919	0.961	down-regulated
PY17X_0603200	303.485	31.509	86.785	down-regulated
PY17X_0605100	70.268	16.514	67.959	down-regulated
PY17X_0605900	26.489	6.488	33.37	down-regulated
PY17X_0606600	32.043	6.613	31.833	down-regulated
PY17X_0606900	15.621	3.981	15.975	down-regulated
PY17X_0607200	46.008	5.636	43.456	down-regulated
PY17X_0609000	54.177	8.308	57.027	down-regulated
PY17X_0609400	23.709	6.676	15.568	down-regulated
PY17X_0610800	18.872	5.262	16.832	down-regulated
PY17X_0612100	0.958	12.51	1.068	up-regulated
PY17X_0612300	14.215	2.453	10.657	down-regulated
PY17X_0613900	31.404	7.445	28.375	down-regulated
PY17X_0614000	95.726	293.422	110.818	up-regulated
PY17X_0614400	84.494	20.923	54.717	down-regulated
PY17X_0615000	49.83	15.294	56.466	down-regulated
PY17X_0616500	41.131	246.546	52.156	up-regulated
PY17X_0617000	33.618	7.854	26.215	down-regulated
PY17X_0619000	21.977	3.121	27.629	down-regulated
PY17X_0620700	94.373	20.007	140.907	down-regulated
PY17X_0621300	821.972	259.057	892.362	down-regulated
PY17X_0626100	157.981	509.417	281.496	up-regulated
PY17X_0626400	43.047	197.368	95.36	up-regulated
PY17X_0626900	10.695	0.066	0	down-regulated
PY17X_0627300	14.381	0.769	3.326	down-regulated
PY17X_0627400	9.015	0.063	0.25	down-regulated
PY17X_0627501	3.233	0.062	0.082	down-regulated
PY17X_0627601	4.386	0.057	0.076	down-regulated
PY17X_0700003	9.363	0.244	1.136	down-regulated
PY17X_0700015	8.826	48.109	13.312	up-regulated
PY17X_0700043	8.335	0.574	1.275	down-regulated
PY17X_0700059	56.715	188.975	42.58	up-regulated
PY17X_0701000	144.868	630.027	326.433	up-regulated
PY17X_0702600	41.732	7.943	40.034	down-regulated
PY17X_0707100	31.425	6.361	41.423	down-regulated
PY17X_0708800	22.936	3.412	33.681	down-regulated
PY17X_0714000	24.816	5.713	22.14	down-regulated
PY17X_0714100	68.614	20.362	55.994	down-regulated
PY17X_0714400	71.788	23.255	69.524	down-regulated
PY17X_0715300	11.287	1.428	10.931	down-regulated
PY17X_0717100	360.335	1168.37	286.281	up-regulated
PY17X_0719300	114.433	22.015	106.514	down-regulated
PY17X_0720800	22.655	91.805	30.114	up-regulated
PY17X_0722600	5.012	0	0.079	down-regulated
PY17X_0722700	3.347	0.059	0.946	down-regulated
PY17X_0722900	24.543	0	0.095	down-regulated
PY17X_0723700	2.196	0.06	0.08	down-regulated
PY17X_0724000	131.309	0.391	2.776	down-regulated
PY17X_0800011	15.039	2.821	4.327	down-regulated
PY17X_0800051	3.261	0.061	0.081	down-regulated
PY17X_0800061	5.273	0.245	0.49	down-regulated
PY17X_0800121	4.205	0.497	11.251	down-regulated
PY17X_0800161	8.926	1.787	0.973	down-regulated
PY17X_0800200	21.917	146.457	22.172	up-regulated
PY17X_0801000	4.075	0.67	2.271	down-regulated
PY17X_0801400	5.484	0.633	0.468	down-regulated
PY17X_0801500	100.001	12.681	20.551	down-regulated
PY17X_0801700	20.221	198.793	58.533	up-regulated
PY17X_0802300	49.365	158.809	82.194	up-regulated
PY17X_0802400	150.959	844.128	349.039	up-regulated
PY17X_0802800	79.486	730.297	182.261	up-regulated
PY17X_0806600	65.224	240.579	61.789	up-regulated
PY17X_0808300	13.577	3.429	11.838	down-regulated
PY17X_0810100	19.114	3.124	18.429	down-regulated
PY17X_0811200	125.33	37.101	101.583	down-regulated
PY17X_0811400	367.168	99.135	377.063	down-regulated
PY17X_0811600	30.538	9.218	38.135	down-regulated
PY17X_0815600	115.49	27.106	131.442	down-regulated
PY17X_0816100	49.631	14.476	42.25	down-regulated
PY17X_0816600	32.427	8.736	9.639	down-regulated
PY17X_0817200	199.69	59.719	191.786	down-regulated
PY17X_0818100	239.687	958.076	240.826	up-regulated
PY17X_0818300	7.131	1.415	7.31	down-regulated
PY17X_0820800	59.968	9.89	54.781	down-regulated
PY17X_0822100	13.028	3.148	18.422	down-regulated
PY17X_0822200	1756.45	577.265	1582.82	down-regulated
PY17X_0823600	93.612	16.59	89.435	down-regulated
PY17X_0825500	48.299	11.661	41.436	down-regulated
PY17X_0825600	153.15	45.914	193.633	down-regulated
PY17X_0827800	18.208	4.621	19.586	down-regulated
PY17X_0829600	94.201	28.441	84.519	down-regulated
PY17X_0829700	187.406	46.695	141.581	down-regulated
PY17X_0830500	118.224	25.848	95.905	down-regulated
PY17X_0831100	170.486	44.989	136.776	down-regulated
PY17X_0831200	313.617	70.103	252.567	down-regulated
PY17X_0832600	29.771	139.4	29.681	up-regulated
PY17X_0833500	2087.75	656.773	1564.1	down-regulated
PY17X_0833900	20.526	5.876	26.247	down-regulated
PY17X_0835400	67.562	13.054	63.499	down-regulated
PY17X_0838500	222.51	55.216	289.034	down-regulated
PY17X_0839600	83.286	307.458	171.338	up-regulated
PY17X_0839700	202.681	46.089	152.685	down-regulated
PY17X_0839800	219.351	38.635	202.399	down-regulated
PY17X_0839900	46.44	230.594	109.056	up-regulated
PY17X_0840300	414.448	1814.28	863.898	up-regulated
PY17X_0840500	10.892	0.234	1.401	down-regulated
PY17X_0840800	4.98	20.879	14.856	up-regulated
PY17X_0841000	0.102	3.01	0.085	up-regulated
PY17X_0841300	4.389	0.223	0.371	down-regulated
PY17X_0842801	5.508	0.068	0.182	down-regulated
PY17X_0843601	2.306	0.058	0	down-regulated
PY17X_0844001	16.263	2.617	4.334	down-regulated
PY17X_0844101	16.215	3.138	4.014	down-regulated
PY17X_0845001	12.744	923.734	6.532	up-regulated
PY17X_0845301	12.902	3.266	7.76	down-regulated
PY17X_0845401	3.396	0.122	0.487	down-regulated
PY17X_0845601	2.455	0.067	0.089	down-regulated
PY17X_0845901	4.488	0.464	4.944	down-regulated
PY17X_0846001	30.506	8.53	22.524	down-regulated
PY17X_0847001	16.156	87.925	34.167	up-regulated
PY17X_0900007	255.962	70.593	198.094	down-regulated
PY17X_0900031	32.76	202.235	80.104	up-regulated
PY17X_0900047	2.324	0	0.079	down-regulated
PY17X_0900071	3.553	0.061	0.244	down-regulated
PY17X_0900091	7.266	1.542	6.503	down-regulated
PY17X_0901300	51.346	157.12	123.548	up-regulated
PY17X_0901500	14.746	1.043	4.491	down-regulated
PY17X_0905700	29.541	4.656	25.271	down-regulated
PY17X_0907400	25.718	3.99	25.128	down-regulated
PY17X_0907600	257.308	82.268	234.097	down-regulated
PY17X_0908200	6.066	0.561	8.222	down-regulated
PY17X_0908800	23.081	4.235	17.305	down-regulated
PY17X_0909000	30.752	5.382	33.119	down-regulated
PY17X_0911100	26.855	7.656	36.578	down-regulated
PY17X_0911500	45.424	9.688	47.724	down-regulated
PY17X_0914900	307.743	1025.82	461.229	up-regulated
PY17X_0915800	140.464	29.653	125.278	down-regulated
PY17X_0916900	556.322	130.732	392.263	down-regulated
PY17X_0921000	72.086	19.226	71.273	down-regulated
PY17X_0922300	28.563	8.501	20.75	down-regulated
PY17X_0923300	479.316	153.428	580.615	down-regulated
PY17X_0926000	42.309	132.461	44.75	up-regulated
PY17X_0928200	23.155	4.572	19.92	down-regulated
PY17X_0928400	24.837	6.444	18.479	down-regulated
PY17X_0929000	39.957	11.621	29.607	down-regulated
PY17X_0932400	87.709	19.618	71.061	down-regulated
PY17X_0932700	430.408	134.267	575.04	down-regulated
PY17X_0932900	138.387	37.218	144.377	down-regulated
PY17X_0933000	10.211	2.576	8.525	down-regulated
PY17X_0933400	22.654	6.676	17.001	down-regulated
PY17X_0935800	16.455	2.73	16.502	down-regulated
PY17X_0936700	8.479	1.758	1.17	down-regulated
PY17X_0937200	43.657	10.458	56.216	down-regulated
PY17X_0938500	73.043	20.427	81.522	down-regulated
PY17X_0938600	18.83	0.174	34.923	down-regulated
PY17X_0942200	35.918	11.129	28.765	down-regulated
PY17X_0942500	12.378	2.665	5.618	down-regulated
PY17X_0943000	15.255	0.787	16.948	down-regulated
PY17X_0943100	53.596	12.877	44.418	down-regulated
PY17X_0946000	22.667	6.696	23.947	down-regulated
PY17X_0947200	2.01	0	0.146	down-regulated
PY17X_0948201	12.341	0	0.158	down-regulated
PY17X_0949301	5.271	0	0.081	down-regulated
PY17X_0949401	2.623	0.176	0.392	down-regulated
PY17X_0950901	6.411	1.395	4.389	down-regulated
PY17X_0951401	48.908	10.696	7.579	down-regulated
PY17X_0951601	8.113	0.44	0.098	down-regulated
PY17X_0951801	12.023	83.271	25.57	up-regulated
PY17X_0952101	3.228	0.29	0.617	down-regulated
PY17X_0952301	11.781	0.241	2.242	down-regulated
PY17X_1000011	200.192	64.894	155.185	down-regulated
PY17X_1000023	11.963	104.604	30.134	up-regulated
PY17X_1000043	2.774	0.061	0.081	down-regulated
PY17X_1000047	17.069	1.145	0.678	down-regulated
PY17X_1000055	7.624	1.542	5.99	down-regulated
PY17X_1000075	3.81	0	0.662	down-regulated
PY17X_1000093	22.134	2.481	4.658	down-regulated
PY17X_1000097	13.625	2.799	7.284	down-regulated
PY17X_1000100	1.044	149.765	1.269	up-regulated
PY17X_1000400	1.939	17.459	0.791	up-regulated
PY17X_1001300	0.707	6.086	4.896	up-regulated
PY17X_1001400	154.033	468.403	203.935	up-regulated
PY17X_1001600	13.805	56.704	43.361	up-regulated
PY17X_1002500	48.222	14.207	50.357	down-regulated
PY17X_1009800	102.071	25.885	82.21	down-regulated
PY17X_1010200	30.624	94.704	23.76	up-regulated
PY17X_1010500	39.749	9.472	47.67	down-regulated
PY17X_1011300	47.35	8.657	59.062	down-regulated
PY17X_1011400	37.767	6.399	39.607	down-regulated
PY17X_1012600	16.978	4.452	13.786	down-regulated
PY17X_1013700	181.224	52.793	148.244	down-regulated
PY17X_1014700	259.637	82.175	175.928	down-regulated
PY17X_1014900	64.17	206.871	53.551	up-regulated
PY17X_1015600	10.486	1.319	8.719	down-regulated
PY17X_1015800	16.477	2.072	16.248	down-regulated
PY17X_1016500	126.96	39.957	134.545	down-regulated
PY17X_1018600	90.33	27.894	86.032	down-regulated
PY17X_1018700	89.961	27.525	97.332	down-regulated
PY17X_1023400	249.235	58.783	307.645	down-regulated
PY17X_1023700	104.886	25.082	132.346	down-regulated
PY17X_1025600	11.705	2.594	12.435	down-regulated
PY17X_1027300	207.505	64.173	159.857	down-regulated
PY17X_1028000	7.952	1.972	8.469	down-regulated
PY17X_1032500	36.621	8.213	30.287	down-regulated
PY17X_1033500	25.748	5.659	19.999	down-regulated
PY17X_1033800	58.408	15.855	56.984	down-regulated
PY17X_1035200	16.434	3.132	19.773	down-regulated
PY17X_1035600	146.241	44.677	116.316	down-regulated
PY17X_1037200	61.4	17.397	55.695	down-regulated
PY17X_1038200	14.759	3.504	13.953	down-regulated
PY17X_1038700	23.625	94.474	52.124	up-regulated
PY17X_1039000	302.843	88.304	307.671	down-regulated
PY17X_1039200	4.881	0.455	3.96	down-regulated
PY17X_1039400	32.551	9.861	41.939	down-regulated
PY17X_1042300	34.654	9.058	29.809	down-regulated
PY17X_1042400	67.594	21.345	53.802	down-regulated
PY17X_1043100	7.305	0.179	0.397	down-regulated
PY17X_1043400	36.702	10.39	16.852	down-regulated
PY17X_1043500	2.868	0.253	2.103	down-regulated
PY17X_1043600	36.641	446.257	83.607	up-regulated
PY17X_1044200	9.896	55.189	17.448	up-regulated
PY17X_1050801	12.064	85.522	29.712	up-regulated
PY17X_1051101	208.41	58.083	155.66	down-regulated
PY17X_1100017	24.886	200.143	75.968	up-regulated
PY17X_1100019	29.408	7.161	18.363	down-regulated
PY17X_1100031	17.018	1.145	0.678	down-regulated
PY17X_1100043	8.429	43.786	1.201	up-regulated
PY17X_1100045	2.431	9.542	3.642	up-regulated
PY17X_1100085	4.539	0.64	3.837	down-regulated
PY17X_1101000	12.851	78.537	48.736	up-regulated
PY17X_1101100	2.922	0	0	down-regulated
PY17X_1101400	10.132	0.469	0.703	down-regulated
PY17X_1102000	63.024	531.983	89.085	up-regulated
PY17X_1102300	78.225	242.957	136.425	up-regulated
PY17X_1102400	277.735	1140.11	375.84	up-regulated
PY17X_1103400	11.084	2.963	10.457	down-regulated
PY17X_1103500	13.626	3.252	11.428	down-regulated
PY17X_1103600	65.901	15.659	69.991	down-regulated
PY17X_1103900	31.192	7.006	37.12	down-regulated
PY17X_1104400	35.558	118.154	27.194	up-regulated
PY17X_1105300	739.644	220.19	603.6	down-regulated
PY17X_1105900	28.783	7.547	34.315	down-regulated
PY17X_1106200	55.38	16.465	44.872	down-regulated
PY17X_1106700	54.042	15.814	86.339	down-regulated
PY17X_1108600	114.133	28.069	143.821	down-regulated
PY17X_1110200	38.238	9.327	25.059	down-regulated
PY17X_1110800	133.714	30.652	93.373	down-regulated
PY17X_1112000	32.494	10.096	30.32	down-regulated
PY17X_1113700	30.614	5.183	41.321	down-regulated
PY17X_1113800	24.384	6.069	18.39	down-regulated
PY17X_1116000	30.63	8.31	18.739	down-regulated
PY17X_1118400	25.12	7.28	30.996	down-regulated
PY17X_1119000	48.021	14.314	51.132	down-regulated
PY17X_1119200	22.312	3.927	18.636	down-regulated
PY17X_1124200	87.116	22.986	82.822	down-regulated
PY17X_1124500	71.453	20.53	56.773	down-regulated
PY17X_1127800	26.959	7.748	25.923	down-regulated
PY17X_1129000	23.036	6.582	26.575	down-regulated
PY17X_1130600	23.226	5.718	18.409	down-regulated
PY17X_1133000	197.983	62.95	136.86	down-regulated
PY17X_1134200	13.733	2.694	13.793	down-regulated
PY17X_1135100	7.593	1.384	2.867	down-regulated
PY17X_1138000	31.032	5.625	28.232	down-regulated
PY17X_1138900	10.999	2.737	7.287	down-regulated
PY17X_1139200	131.4	33.721	94.686	down-regulated
PY17X_1139900	11.635	2.681	10.008	down-regulated
PY17X_1140800	22.957	6.027	28.101	down-regulated
PY17X_1141000	10.401	0.518	15.874	down-regulated
PY17X_1141100	48.812	13.842	45.662	down-regulated
PY17X_1141900	41.08	10.26	37.417	down-regulated
PY17X_1142100	7.983	0.697	7.281	down-regulated
PY17X_1145200	47.932	13.661	46.772	down-regulated
PY17X_1145800	229.585	27.24	353.281	down-regulated
PY17X_1146000	25.215	6.038	21.382	down-regulated
PY17X_1146200	21.246	3.128	20.391	down-regulated
PY17X_1146500	66.502	21.428	16.066	down-regulated
PY17X_1146700	140.822	1694.26	307.091	up-regulated
PY17X_1147600	3509.37	16001.5	4840.18	up-regulated
PY17X_1147700	1485.74	5954.35	2774.7	up-regulated
PY17X_1147800	120.37	461.574	153.46	up-regulated
PY17X_1148300	3.863	0.292	0.311	down-regulated
PY17X_1148900	36.303	272.318	150.788	up-regulated
PY17X_1149100	6.779	0.839	0.16	down-regulated
PY17X_1149200	4.605	0	0.629	down-regulated
PY17X_1149300	13.122	134.846	23.463	up-regulated
PY17X_1200037	7.115	0.319	1.02	down-regulated
PY17X_1200053	21.676	88.276	14.604	up-regulated
PY17X_1201100	3.958	0	0	down-regulated
PY17X_1201300	10.208	89.744	39.575	up-regulated
PY17X_1201900	43.784	13.154	49.541	down-regulated
PY17X_1202000	21.398	356.944	31.142	up-regulated
PY17X_1202200	3.031	25.9	0.878	up-regulated
PY17X_1202300	16.844	281.83	0.543	up-regulated
PY17X_1203100	14.071	0.115	0.307	down-regulated
PY17X_1204200	40.218	12.172	38.016	down-regulated
PY17X_1204300	14.27	3.36	10.861	down-regulated
PY17X_1204700	85.359	23.132	114.535	down-regulated
PY17X_1207500	150.379	42.172	100.88	down-regulated
PY17X_1208900	37.684	9.3	68.543	down-regulated
PY17X_1209700	54.393	12.757	41.724	down-regulated
PY17X_1210300	77.503	491.35	138.142	up-regulated
PY17X_1210800	22.983	6.914	20.192	down-regulated
PY17X_1211100	49.436	183.901	71.623	up-regulated
PY17X_1211900	442.167	3259.61	808.409	up-regulated
PY17X_1214900	92.513	16.732	100.064	down-regulated
PY17X_1215500	32.656	10.068	36.829	down-regulated
PY17X_1217300	95.23	28.544	75.03	down-regulated
PY17X_1217400	632.523	163.973	537.249	down-regulated
PY17X_1223200	131.703	36.661	114.004	down-regulated
PY17X_1223400	82.052	368.01	149.489	up-regulated
PY17X_1224700	33.14	9.511	31.793	down-regulated
PY17X_1225400	203.27	51.759	195.212	down-regulated
PY17X_1226400	82.496	17.468	89.308	down-regulated
PY17X_1227400	74.011	281.439	161.029	up-regulated
PY17X_1227500	21.109	5.455	27.164	down-regulated
PY17X_1227600	28.452	7.602	19.314	down-regulated
PY17X_1228600	67.622	1214.14	133.94	up-regulated
PY17X_1229400	72.996	17.112	70.332	down-regulated
PY17X_1230100	115.574	26.015	87.861	down-regulated
PY17X_1233500	10.102	2.426	12.031	down-regulated
PY17X_1236400	180.883	35.825	226.189	down-regulated
PY17X_1236600	40.39	11.482	11.637	down-regulated
PY17X_1238600	110.015	35.32	111.079	down-regulated
PY17X_1240700	106.383	31.311	81.379	down-regulated
PY17X_1244400	62.68	11.599	74.749	down-regulated
PY17X_1246300	16.191	55.808	13.096	up-regulated
PY17X_1248100	71.656	18.657	64.556	down-regulated
PY17X_1249400	233.556	789.974	500.756	up-regulated
PY17X_1249900	31.07	172.802	23.961	up-regulated
PY17X_1250200	11.182	0.245	0.816	down-regulated
PY17X_1250500	26.835	6.151	20.389	down-regulated
PY17X_1251300	16.345	68.387	10.899	up-regulated
PY17X_1251400	19.232	2.98	5.571	down-regulated
PY17X_1251500	4.331	0.34	1.177	down-regulated
PY17X_1251900	79.942	12.829	40.962	down-regulated
PY17X_1252101	51.717	166.708	30.439	up-regulated
PY17X_1300013	9.855	0.333	0.886	down-regulated
PY17X_1300035	260.172	72.157	201.664	down-regulated
PY17X_1300077	48.161	10.634	7.412	down-regulated
PY17X_1300301	21.201	193.613	59.339	up-regulated
PY17X_1303500	6.134	43.175	5.284	up-regulated
PY17X_1303900	101.792	659.528	39.5	up-regulated
PY17X_1304000	158.363	482.704	156.473	up-regulated
PY17X_1305700	121.736	37.377	171.822	down-regulated
PY17X_1306700	266.483	83.334	262.117	down-regulated
PY17X_1307400	64.248	16.889	59.585	down-regulated
PY17X_1308000	10.116	2.427	9.355	down-regulated
PY17X_1309700	113.668	17.05	107.059	down-regulated
PY17X_1310500	12.307	1.858	18.165	down-regulated
PY17X_1311100	76.913	24.543	47.776	down-regulated
PY17X_1311300	20.945	5.852	17.151	down-regulated
PY17X_1312000	268.286	66.126	251.293	down-regulated
PY17X_1312800	16.953	63.321	32.032	up-regulated
PY17X_1316300	74.324	22.134	72.392	down-regulated
PY17X_1317800	7.402	1.578	8.832	down-regulated
PY17X_1319000	73.243	17.478	105.451	down-regulated
PY17X_1319700	11.412	1.787	12.04	down-regulated
PY17X_1319800	47.146	13.464	53.428	down-regulated
PY17X_1320800	2.523	0	4.218	down-regulated
PY17X_1321600	82.178	22.007	68.595	down-regulated
PY17X_1322600	47.517	13.747	16.85	down-regulated
PY17X_1322800	150.441	612.322	109.297	up-regulated
PY17X_1322900	98.561	23.967	86.877	down-regulated
PY17X_1323200	4.812	0.736	2.938	down-regulated
PY17X_1323400	48.19	14.666	40.931	down-regulated
PY17X_1325200	26.322	84.165	48.091	up-regulated
PY17X_1325600	265.655	72.199	325.227	down-regulated
PY17X_1325700	65.903	11.058	69.378	down-regulated
PY17X_1326200	71.194	17.064	58.463	down-regulated
PY17X_1326400	55.154	16.644	42.366	down-regulated
PY17X_1328600	13.906	3.592	6.555	down-regulated
PY17X_1330700	50.062	7.132	44.346	down-regulated
PY17X_1331300	2.292	8.98	2.453	up-regulated
PY17X_1331600	127.198	31.656	144.695	down-regulated
PY17X_1331800	36.554	7.173	48.594	down-regulated
PY17X_1331850	221.296	69.229	209.333	down-regulated
PY17X_1333400	22.888	6.61	23.595	down-regulated
PY17X_1335300	48.273	9.307	46.177	down-regulated
PY17X_1337600	45.405	4.646	39.418	down-regulated
PY17X_1337900	87.666	18.599	100.161	down-regulated
PY17X_1340700	77.982	11.928	84.264	down-regulated
PY17X_1343500	44.791	11.942	49.345	down-regulated
PY17X_1344000	69.029	21.791	40.427	down-regulated
PY17X_1347600	14.941	2.242	14.928	down-regulated
PY17X_1349300	102.148	410.94	107.777	up-regulated
PY17X_1349900	89.804	24.016	98.127	down-regulated
PY17X_1350500	40.626	11.593	27.732	down-regulated
PY17X_1352000	73.547	234.903	48.551	up-regulated
PY17X_1353000	35.165	10.299	49.854	down-regulated
PY17X_1356700	29.672	113.487	27.015	up-regulated
PY17X_1357400	12.988	3.49	15.22	down-regulated
PY17X_1357800	23.916	6.193	18.608	down-regulated
PY17X_1364300	153.262	43.719	118.279	down-regulated
PY17X_1365200	77.826	12.238	62.245	down-regulated
PY17X_1365300	10.059	2.469	5.753	down-regulated
PY17X_1369300	108.813	25.156	27.61	down-regulated
PY17X_1371000	1423.2	470.675	1524.56	down-regulated
PY17X_1371900	19.103	4.03	11.822	down-regulated
PY17X_1372000	12.675	1.035	5.083	down-regulated
PY17X_1372800	6.809	1.538	4.424	down-regulated
PY17X_1374500	5.475	0.771	0.599	down-regulated
PY17X_1400023	22.311	232.285	64.066	up-regulated
PY17X_1400033	2.617	0.053	0.071	down-regulated
PY17X_1400049	1.044	238.231	1.428	up-regulated
PY17X_1400053	8.11	200.617	8.054	up-regulated
PY17X_1400055	13.086	1005.85	6.94	up-regulated
PY17X_1400057	0.833	13.014	0.696	up-regulated
PY17X_1400083	5.91	0.059	0.079	down-regulated
PY17X_1400300	51.424	156.422	63.036	up-regulated
PY17X_1400500	58.537	16.296	26.793	down-regulated
PY17X_1400800	4.288	0.397	0.377	down-regulated
PY17X_1402400	82.317	303.981	76.343	up-regulated
PY17X_1403400	38.989	7.606	51.152	down-regulated
PY17X_1404200	136.534	41.017	108.166	down-regulated
PY17X_1404600	26.987	135.14	47.839	up-regulated
PY17X_1404700	12.451	2.434	14.961	down-regulated
PY17X_1405600	14.941	1.947	14.839	down-regulated
PY17X_1405700	9.207	1.72	12.177	down-regulated
PY17X_1405800	60.127	13.72	53.819	down-regulated
PY17X_1406400	179.181	36.031	165.933	down-regulated
PY17X_1408300	116.123	34.886	99.101	down-regulated
PY17X_1408600	29.75	9.146	15.967	down-regulated
PY17X_1414300	7.667	1.669	14.459	down-regulated
PY17X_1414600	346.667	112.441	239.17	down-regulated
PY17X_1418300	95.33	28.539	85.365	down-regulated
PY17X_1419700	48.61	10.509	75.954	down-regulated
PY17X_1422100	73.751	23.719	67.559	down-regulated
PY17X_1424600	29.138	8.089	46.233	down-regulated
PY17X_1425000	42.286	134.064	44.684	up-regulated
PY17X_1426400	68.95	16.972	73.363	down-regulated
PY17X_1426700	189.051	47.435	175.241	down-regulated
PY17X_1427300	15.226	0.994	15.827	down-regulated
PY17X_1427400	82.741	18.251	69.992	down-regulated
PY17X_1428400	48.742	15.513	57.165	down-regulated
PY17X_1429900	12.899	2.702	6.709	down-regulated
PY17X_1432100	16.941	3.019	13.797	down-regulated
PY17X_1433000	321.796	61.596	292.647	down-regulated
PY17X_1434000	42.343	11.902	45.555	down-regulated
PY17X_1434100	38.755	5.994	47.714	down-regulated
PY17X_1435800	43.533	7.413	80.198	down-regulated
PY17X_1437800	17.611	5.17	13.497	down-regulated
PY17X_1439200	62.346	14.726	46.497	down-regulated
PY17X_1439600	91.41	15.005	98.712	down-regulated
PY17X_1439800	899.666	207.996	837.441	down-regulated
PY17X_1441100	305.973	88.827	226.779	down-regulated
PY17X_1441700	1407.23	4931.14	2101.64	up-regulated
PY17X_1442100	39.42	12.271	27.57	down-regulated
PY17X_1442800	31.426	172.853	100.409	up-regulated
PY17X_1442900	11.839	42.233	26.953	up-regulated
PY17X_1443600	1064.83	302.583	1132.96	down-regulated
PY17X_1443900	246.563	62.457	241.929	down-regulated
PY17X_1445200	63.501	18.892	59.592	down-regulated
PY17X_1446800	80.288	12.661	60.506	down-regulated
PY17X_1448400	48.68	160.918	47.082	up-regulated
PY17X_1449400	199.326	44.754	148.798	down-regulated
PY17X_1450000	41.062	12.555	33.972	down-regulated
PY17X_1451700	6.075	0.737	6.525	down-regulated
PY17X_1452200	576.439	1859.13	528.666	up-regulated
PY17X_1453400	12.362	3.42	9.886	down-regulated
PY17X_1453600	80.579	22.416	21.582	down-regulated
PY17X_1456500	94.223	26.485	74.096	down-regulated
PY17X_1457200	20.632	4.641	27.916	down-regulated
PY17X_1458000	71.321	17.014	107.268	down-regulated
PY17X_1458300	30.613	8.132	25.651	down-regulated
PY17X_1460200	42.524	11.076	41.891	down-regulated
PY17X_1462400	35.907	7.367	40.426	down-regulated
PY17X_1466200	159.656	44.278	145.558	down-regulated
PY17X_1467700	86.74	474.422	178.683	up-regulated
PY17X_1468000	4.408	87.284	11.487	up-regulated
PY17X_1468200	15.535	1.802	6.536	down-regulated
PY17X_1468300	16.729	1.496	7.886	down-regulated
PY17X_1469901	1.815	70.268	2.335	up-regulated
PY17X_1470001	1.764	108.716	2.294	up-regulated
PY17X_1470401	9.842	59.562	13.388	up-regulated
PY17X_1470801	19.466	0.355	2.443	down-regulated
PY17X_1472201	5.393	0.684	3.475	down-regulated
PY17X_1472801	2.474	0	0.159	down-regulated
PY17X_1473601	200.907	65.716	155.185	down-regulated
PY17X_1473701	5.486	42.295	11.809	up-regulated
